# Relative contributions of sex hormones, sex chromosomes, and gonads to sex differences in tissue gene regulation

**DOI:** 10.1101/2021.07.18.451543

**Authors:** Montgomery Blencowe, Xuqi Chen, Yutian Zhao, Yuichiro Itoh, Caden McQuillen, Yanjie Han, Benjamin Shou, Rebecca McClusky, Karen Reue, Arthur P. Arnold, Xia Yang

## Abstract

Sex differences in physiology and disease in mammals result from the effects of three classes of factors that are inherently unequal in males and females: reversible (activational) effects of gonadal hormones, permanent (organizational) effects of gonadal hormones, and cell-autonomous effects of sex chromosomes, as well as genes driven by these classes of factors. Often, these factors act together to cause sex differences in specific phenotypes, but the relative contribution of each and the interactions among them remain unclear. Here, we used the Four Core Genotypes (FCG) mouse model with or without hormone replacement to distinguish the effects of each class of sex-biasing factors on transcriptome regulation in liver and adipose tissues. We found that the activational hormone levels have the strongest influence on gene expression, followed by the organizational gonadal sex effect and, lastly, sex chromosomal effect, along with interactions among the three factors. Tissue specificity was prominent, with a major impact of estradiol on adipose tissue gene regulation, and of testosterone on the liver transcriptome. The networks affected by the three sex-biasing factors include development, immunity and metabolism, and tissue-specific regulators were identified for these networks. Furthermore, the genes affected by individual sex-biasing factors and interactions among factors are associated with human disease traits such as coronary artery disease, diabetes, and inflammatory bowel disease. Our study offers a tissue-specific account of the individual and interactive contributions of major sex-biasing factors to gene regulation that have broad impact on systemic metabolic, endocrine, and immune functions.
