## Supplemental Tables for "Relative contributions of sex hormones, sex chromosomes, and gonads to sex differences in tissue gene regulation": Supplemental_Table_S2.xlsx

### Sheet: Interaction DEG list
Supplemental Table S2: DEGs for the interaction terms from ANOVA analysis for inguinal adipose and liver
Inguinal Adipose
Analysis	Treatment/Genotype	Factor	DEGs at FDR<0.05	DEG List
3-way ANOVA	T+B	Gonad:Hormone	2	Mpp5, Sephs1
		Chromosome:Hormone	1	Mpp5
		Chromosome:Gonad	1	Mpp5
		Chromosome:Gonad:Hormone	1	Mpp5
	E+B	Gonad:Hormone	31	Dnaic1, Ptn, Cited1, Ctns, Slc2a3, Tuft1, Lamb3, Tmem86a, Atp1b1, Lmyc1, Mfsd2a, Sytl2, Tmed3, Nos3as, Pxylp1, Adra2a, Trp63, Hsd11b1, Dnajc12, Gas6, Anxa8, Myl12a, Mpp5, Lrrc26, Tapt1, Anln, Stc2, Tlcd3a, Acsl3, S100a14, Ier3
		Chromosome:Hormone	1	Dnaic1
		Chromosome:Gonad	0	N/A
		Chromosome:Gonad:Hormone	0	N/A
2-way ANOVA	T	Gonad:Chromosome	0	N/A
	E	Gonad:Chromosome	1	Map7d3
	B	Gonad:Chromosome	2	Mpp5, Sh3d4
Liver
Analysis	Treatment/Genotype	Factor	DEGs at FDR<0.05	DEG List
3-way ANOVA	T+B	Gonad:Hormone	10	Cyp3a41, Sult3a1, Cyp2d9, Lcn13, Igfbp2, Cyp17a1, Cml4, Cyp4a12, Susd4, Cxcl9
		Chromosome:Hormone	0	N/A
		Chromosome:Gonad	0	N/A
		Chromosome:Gonad:Hormone	0	N/A
	E+B	Gonad:Hormone	2	Slc11a1, Sult3a1
		Chromosome:Hormone	0	N/A
		Chromosome:Gonad	0	N/A
		Chromosome:Gonad:Hormone	0	N/A
2-way ANOVA	T	Gonad:Chromosome	0	N/A
	E	Gonad:Chromosome	2	Plekhg6, Hla-dmb
	B	Gonad:Chromosome	0	N/A
