## Supplemental Tables for "Relative contributions of sex hormones, sex chromosomes, and gonads to sex differences in tissue gene regulation": Supplemental_Table_S6.xlsx

### Sheet: Description
Supplemental Table S6: Transcription Factor Analysis results for Testosterone DEGs in each mouse genotype for liver tissue
Each tab contains the TF results for the given genotype for the liver e.g. LIVER_T_XYM = TFs that are relevant for Testosterone DEGs in the liver in the XYM mouse
LIVER_T_XYM	Liver TF results for Testosterone in XYM
LIVER_T_XXM	Liver TF results for Testosterone in XXM
LIVER_T_XXF	Liver TF results for Testosterone in XXF
LIVER_T_XYF	Liver TF results for Testosterone in XYF

### Sheet: LIVER_T_XYM
TF	statistic	pvalue	zscore	max_auc	re_rank	irwin_hall_pvalue
ONECUT1	5.184	1.088e-07	8.293	0.79	0.024	6.18e-05
PPARA	4.898	4.835e-07	5.266	0.838	0.033	0.0001575
HNF4A	8.561	5.597e-18	4.414	0.849	0.034	0.0001841
NR3C1	6.911	2.405e-12	4.245	0.856	0.038	0.0002462
BCL6	3.452	0.0002782	6.244	0.806	0.04	0.0002819
HDAC3	6.298	1.504e-10	4.196	0.835	0.043	0.0003488
CTCF	18.809	3.181e-79	7.886	0.535	0.046	0.0004421
FOXA2	3.695	0.0001101	4.778	0.827	0.046	0.0004421
RAD21	8.968	1.512e-19	6.225	0.561	0.048	0.0005127
PROX1	2.965	0.001514	5.302	0.825	0.048	0.0005127
SMC3	6.125	4.527e-10	7.271	0.559	0.051	0.0005904
AR	4.525	3.02e-06	5.543	0.632	0.051	0.0005904
DMC1	8.122	2.301e-16	16.078	0.515	0.053	0.0006536
CRY1	3.912	4.576e-05	4.423	0.762	0.057	0.0008183
CRY2	3.736	9.352e-05	4.366	0.773	0.057	0.0008439
NR1H2	2.971	0.001484	4.155	0.859	0.058	0.00087
RXRA	3.257	0.0005622	3.964	0.851	0.061	0.001009
STAT5B	4.367	6.307e-06	3.472	0.839	0.062	0.001098
AHR	3.614	0.000151	4.561	0.693	0.062	0.001098
PER2	3.331	0.0004332	4.185	0.762	0.065	0.00126
NR1D1	4.949	3.732e-07	3.69	0.765	0.066	0.001294
CUX2	1.711	0.04356	5.985	0.813	0.067	0.001328
TAL1	7.084	7.021e-13	3.843	0.64	0.068	0.0014
MAFG	2.15	0.01579	13.22	0.565	0.069	0.001473
LDB1	2.396	0.008299	5.733	0.636	0.069	0.001473
SMC1A	4.619	1.927e-06	5.972	0.525	0.07	0.001511
STAG1	3.787	7.635e-05	6.735	0.523	0.07	0.001549
USF1	2.777	0.002746	4.506	0.666	0.074	0.001837
PPARG	7.727	5.484e-15	3.757	0.578	0.075	0.00188
RAD51	3.117	0.0009126	5.306	0.553	0.075	0.001925
NFIL3	1.704	0.04422	4.974	0.796	0.077	0.002016
NCOR2	2.71	0.003364	4.416	0.663	0.077	0.002062
FOXA1	4.328	7.517e-06	3.974	0.606	0.078	0.002109
RORA	2.78	0.002718	3.87	0.76	0.079	0.002255
FOXA3	1.677	0.04677	5.03	0.747	0.081	0.002408
CEBPA	6.235	2.253e-10	2.915	0.726	0.082	0.00246
THRB	2.227	0.01296	4.713	0.62	0.082	0.00246
NR1D2	1.958	0.02514	3.929	0.827	0.082	0.002513
GATA1	7.148	4.39e-13	3.02	0.609	0.086	0.002848
NCOR1	1.519	0.0644	4.091	0.874	0.086	0.002848
ONECUT2	3.351	0.0004029	6.852	0.497	0.089	0.003149
H3F3B	1.936	0.02643	20.819	0.509	0.091	0.003339
HNF4G	3.161	0.0007859	3.587	0.617	0.091	0.003404
SRC	2.307	0.01054	3.772	0.678	0.092	0.003537
PER1	1.686	0.04585	4.085	0.766	0.092	0.003537
PDX1	1.518	0.06454	10.649	0.531	0.094	0.003742
CEBPB	4.233	1.155e-05	2.187	0.823	0.095	0.003883
ISL1	3.691	0.0001116	5.203	0.498	0.097	0.004101
RPA	4.102	2.046e-05	3.188	0.557	0.102	0.004805
PAX7	2.18	0.01463	5.036	0.507	0.105	0.005229
CDX2	1.77	0.03834	7.503	0.503	0.106	0.005405
PTF1A	2.791	0.002629	3.275	0.568	0.108	0.005677
ZC3H11A	2.077	0.01891	7.933	0.49	0.108	0.005677
NKX3-1	1.996	0.02297	5.764	0.503	0.109	0.005863
XBP1	2.86	0.002116	2.542	0.648	0.112	0.006248
BAZ1B	1.657	0.0488	9.98	0.494	0.113	0.006446
GATA2	3.718	0.0001005	3.258	0.522	0.113	0.006547
STAG2	1.869	0.0308	7.495	0.487	0.12	0.007725
POU3F1	1.029	0.1517	4.963	0.563	0.12	0.007838
IRF8	5.848	2.487e-09	1.988	0.546	0.126	0.008911
LHX3	1.595	0.0554	5.237	0.497	0.127	0.009289
SPI1	9.665	2.117e-22	1.713	0.546	0.13	0.00981
EZH2	5.179	1.116e-07	2.083	0.525	0.13	0.00981
GMNN	1.927	0.02701	6.279	0.477	0.131	0.01021
DMRT1	1.311	0.09495	7.7	0.488	0.132	0.01035
MEF2C	1.511	0.06535	6.591	0.486	0.134	0.01091
ZFPM1	1.488	0.06835	4.052	0.518	0.136	0.0112
STAT5A	2.757	0.00292	3.695	0.492	0.136	0.01134
LHX2	1.581	0.05694	6.239	0.481	0.138	0.01194
TCF4	1.608	0.05387	2.503	0.626	0.139	0.01209
ARNTL	2.694	0.003533	1.631	0.737	0.14	0.01224
GATA3	2.794	0.002605	2.529	0.511	0.142	0.01287
LYL1	2.121	0.01698	2.987	0.507	0.143	0.01303
SUZ12	7.615	1.323e-14	1.681	0.517	0.144	0.01335
LMO2	1.885	0.02969	2.808	0.525	0.145	0.01384
TRIM33	2.316	0.01027	3.098	0.497	0.146	0.01401
BHLHA15	1.556	0.05984	3.53	0.505	0.15	0.01522
ELF5	1.822	0.03422	3.845	0.487	0.152	0.01576
IRF1	4.434	4.618e-06	1.443	0.53	0.152	0.01594
ESRRA	0.881	0.1893	3.046	0.615	0.152	0.01594
ZNF384	1.336	0.09082	4.653	0.487	0.152	0.01594
HNF1B	0.993	0.1604	2.681	0.583	0.159	0.01804
JARID2	2.477	0.006631	2.144	0.506	0.16	0.01844
NFIB	2.248	0.01228	3.326	0.475	0.168	0.0212
ASCL1	1.583	0.05669	2.54	0.506	0.168	0.0212
ZIC1	1.212	0.1128	6.135	0.466	0.169	0.02187
NKX2-1	1.025	0.1527	4.685	0.477	0.171	0.02232
CLOCK	1.749	0.04018	1.503	0.575	0.171	0.02232
H1F0	0.888	0.1873	8.719	0.466	0.173	0.02325
EOMES	1.013	0.1554	4.959	0.476	0.173	0.02349
CRX	0.895	0.1855	3.983	0.484	0.182	0.02697
PRDM9	0.65	0.2579	4.103	0.503	0.182	0.02723
STAT6	2.978	0.001451	0.978	0.516	0.185	0.02856
BMI1	1.425	0.07711	2.712	0.487	0.186	0.02883
BATF3	1.195	0.1161	1.827	0.526	0.186	0.02911
CBX7	2.003	0.0226	2.009	0.485	0.189	0.0305
RORC	1.036	0.1501	1.106	0.708	0.191	0.03135
TCF7L1	1.276	0.1009	2.144	0.501	0.192	0.03164
GATA6	1.353	0.08804	3.713	0.468	0.193	0.03222
EBF1	2.115	0.0172	2.34	0.472	0.196	0.03401
POLR2B	3.096	0.0009801	0.008	0.57	0.201	0.0365
HOXA9	1.094	0.1369	1.698	0.514	0.203	0.03746
PCGF2	1.504	0.06632	2.19	0.481	0.203	0.03746
HLF	1.037	0.1498	2.83	0.477	0.203	0.03746
HSF2	0.723	0.2347	9.902	0.454	0.203	0.03746
MTF2	1.739	0.04099	1.626	0.493	0.203	0.03779
PAX5	2.586	0.004856	1.106	0.491	0.206	0.03911
SMARCC2	0.771	0.2204	4.207	0.467	0.206	0.03944
RCOR1	1.016	0.1548	2.825	0.476	0.208	0.04045
FOXG1	0.817	0.207	4.536	0.462	0.209	0.0408
OTX2	0.853	0.1968	3.326	0.474	0.21	0.04149
RARA	0.768	0.2212	1.249	0.614	0.212	0.04289
MAFK	0.939	0.174	2.84	0.474	0.217	0.04579
CBX5	0.743	0.2288	5.016	0.456	0.217	0.04616
HOXC9	0.491	0.3117	3.245	0.489	0.218	0.04691
CEBPD	1.82	0.0344	1.186	0.488	0.218	0.04691
PCGF6	1.574	0.05776	1.931	0.474	0.219	0.04728
IRF4	2.063	0.01955	0.655	0.496	0.221	0.04881

### Sheet: LIVER_T_XXM
TF	statistic	pvalue	zscore	max_auc	re_rank	irwin_hall_pvalue
RXRA	6.753	7.245e-12	6.105	0.855	0.019	3.222e-05
PPARA	5.225	8.717e-08	5.502	0.847	0.028	9.916e-05
NR3C1	8.064	3.704e-16	4.648	0.86	0.029	0.0001121
ONECUT1	4.836	6.62e-07	7.989	0.795	0.03	0.0001189
HNF4A	8.882	3.283e-19	4.536	0.86	0.032	0.0001412
CTCF	20.698	1.8e-95	8.293	0.631	0.036	0.0002035
RAD21	11.062	9.6e-29	7.015	0.63	0.041	0.0003075
FOXA2	3.629	0.0001424	4.72	0.844	0.044	0.0003936
SMC3	6.689	1.12e-11	7.646	0.626	0.045	0.0004093
SMC1A	7.335	1.112e-13	7.611	0.616	0.046	0.0004255
PROX1	2.968	0.001498	5.306	0.843	0.047	0.0004765
AR	4.372	6.142e-06	5.429	0.656	0.052	0.0006321
CRY2	3.754	8.687e-05	4.382	0.819	0.053	0.0006757
STAG1	4.476	3.81e-06	7.347	0.612	0.054	0.0007212
CEBPB	10.076	3.516e-24	3.501	0.843	0.055	0.0007687
BCL6	2.408	0.008016	5.105	0.823	0.055	0.0007687
HDAC3	5.232	8.378e-08	3.664	0.85	0.057	0.0008183
PPARG	9.76	8.34e-23	4.442	0.644	0.06	0.0009515
FOXA1	5.462	2.348e-08	4.632	0.65	0.06	0.0009515
CRY1	3.718	0.0001004	4.257	0.783	0.06	0.0009798
NR1H2	2.969	0.001495	4.153	0.86	0.06	0.0009798
NR1D1	5.376	3.802e-08	4.004	0.768	0.061	0.001038
STAT5A	5.997	1.006e-09	5.643	0.576	0.061	0.001038
CUX2	1.702	0.04439	5.968	0.812	0.063	0.001129
AHR	3.576	0.0001748	4.517	0.705	0.064	0.001193
CEBPA	8.64	2.822e-18	3.61	0.759	0.065	0.00126
PER2	3.334	0.0004286	4.188	0.784	0.067	0.001328
MAFG	2.142	0.01609	13.192	0.616	0.067	0.001328
STAG2	2.614	0.004479	8.839	0.588	0.07	0.001549
USF1	2.792	0.002621	4.529	0.723	0.07	0.001549
RORA	3.067	0.001082	4.228	0.764	0.071	0.001628
DMC1	5.726	5.151e-09	13.925	0.525	0.072	0.001668
NFIL3	1.703	0.04428	4.973	0.814	0.072	0.001668
CDX2	2.094	0.01814	7.993	0.612	0.074	0.001837
STAT5B	3.656	0.0001282	3.066	0.854	0.075	0.00188
NCOR1	1.68	0.04647	4.329	0.881	0.075	0.00188
FOXA3	1.678	0.04671	5.031	0.774	0.078	0.002157
ZC3H11A	2.332	0.009847	8.451	0.557	0.08	0.002306
GATA1	7.549	2.19e-14	3.163	0.677	0.082	0.00246
THRB	2.196	0.01406	4.647	0.647	0.082	0.002513
TAL1	5.068	2.008e-07	3.057	0.712	0.085	0.00279
HNF4G	3.207	0.0006707	3.626	0.704	0.085	0.00279
SRC	2.487	0.006441	4.069	0.697	0.085	0.00279
RAD51	2.674	0.003749	4.887	0.59	0.088	0.003026
NKX3-1	2.017	0.02187	5.803	0.573	0.091	0.003339
XBP1	3.391	0.0003485	3.292	0.695	0.091	0.003404
PER1	1.684	0.04614	4.079	0.78	0.092	0.00347
ZNF384	2.017	0.02184	5.889	0.556	0.094	0.003742
ELF5	3.089	0.001004	5.476	0.532	0.095	0.003812
RPA	4.34	7.133e-06	3.297	0.602	0.1	0.004562
LDB1	1.577	0.0574	4.335	0.655	0.1	0.004562
MAFK	2.212	0.0135	5.139	0.546	0.101	0.004642
GATA6	2.399	0.008225	5.113	0.534	0.103	0.004972
ARNTL	3.358	0.0003931	2.341	0.773	0.105	0.005229
HNF1B	1.768	0.03856	3.86	0.639	0.107	0.005495
NR1D2	1.479	0.06963	3.205	0.84	0.107	0.005586
RARA	2.308	0.01051	2.683	0.644	0.121	0.007953
BAZ1B	1.528	0.06329	9.696	0.511	0.121	0.007953
NFIB	3.036	0.001198	3.922	0.531	0.121	0.008069
NCOR2	1.682	0.04633	2.959	0.704	0.123	0.008304
H3F3B	1.548	0.06086	19.057	0.504	0.124	0.008543
TCF4	1.717	0.04297	2.672	0.677	0.128	0.009418
ESR2	2.17	0.01502	3.734	0.542	0.128	0.009418
FOXL2	1.557	0.05969	4.48	0.53	0.134	0.01091
NKX2-1	1.196	0.1159	5.062	0.533	0.134	0.01091
OTX2	1.728	0.04195	4.141	0.53	0.135	0.01105
NR5A2	1.44	0.07491	3.545	0.595	0.136	0.01134
PTF1A	1.943	0.02598	2.556	0.602	0.138	0.01194
TRIM63	1.989	0.02333	2.953	0.575	0.139	0.01209
GRHL2	1.334	0.09106	3.864	0.554	0.141	0.01271
RXRG	3.341	0.000418	1.946	0.571	0.145	0.01368
NANOG	3.434	0.0002977	2.911	0.519	0.147	0.01418
IRF1	4.299	8.592e-06	1.4	0.6	0.148	0.01469
NFE2	1.755	0.0396	2.251	0.56	0.157	0.01745
DMRT1	0.968	0.1665	6.711	0.497	0.158	0.01785
CLOCK	1.796	0.03625	1.631	0.609	0.161	0.01885
RCOR1	1.323	0.09292	3.456	0.528	0.162	0.01926
ONECUT2	1.477	0.06987	5.281	0.485	0.164	0.01968
PAX7	1.028	0.152	3.77	0.531	0.164	0.01989
VDR	2.612	0.0045	1.216	0.606	0.165	0.02011
JMJD6	1.055	0.1456	4.189	0.515	0.165	0.02011
TEC	1.742	0.04076	3.752	0.491	0.168	0.0212
GATA2	1.669	0.04752	1.993	0.569	0.169	0.02164
SP7	1.861	0.03136	1.736	0.557	0.17	0.02209
SOX2	1.365	0.08619	1.978	0.576	0.173	0.02325
BHLHE40	1.138	0.1276	3.648	0.514	0.173	0.02325
PDX1	0.868	0.1928	8.379	0.487	0.173	0.02325
ZFPM1	1.105	0.1345	3.271	0.523	0.178	0.02519
POLR2B	3.583	0.0001695	0.616	0.595	0.178	0.02544
ASH2L	0.984	0.1624	3.617	0.515	0.178	0.02544
PRDM16	1.706	0.04397	1.711	0.545	0.18	0.0262
CREBBP	0.929	0.1764	1.357	0.796	0.181	0.02671
BHLHA15	1.123	0.1308	2.644	0.539	0.181	0.02671
GMNN	1.286	0.09922	5.466	0.471	0.185	0.02856
H1F0	0.81	0.209	8.407	0.479	0.186	0.02883
IRF8	3.094	0.0009869	1.268	0.525	0.186	0.02911
SMARCA5	0.939	0.174	4.121	0.492	0.192	0.03193
SPI1	4.19	1.397e-05	0.857	0.514	0.195	0.03341
HOXA13	0.884	0.1882	4.298	0.489	0.195	0.03341
TOP2B	1.207	0.1137	3.413	0.49	0.196	0.03371
LHX2	1.097	0.1363	5.388	0.47	0.196	0.03371
MTOR	0.981	0.1633	3.159	0.505	0.196	0.03401
ESR1	0.775	0.2193	0.824	0.824	0.2	0.03587
POU3F1	0.44	0.3299	3.961	0.513	0.2	0.03618
ZKSCAN1	1.179	0.1191	3.046	0.492	0.202	0.03682
PR	1.464	0.07162	2.484	0.494	0.203	0.03746
NR5A1	0.926	0.1773	3.36	0.496	0.203	0.03779
DLX5	1.273	0.1015	2.582	0.495	0.203	0.03779
TRIM28	0.881	0.1893	4.777	0.476	0.204	0.03811
EBF2	1.234	0.1085	1.841	0.521	0.204	0.03811
POU5F1	1.381	0.08361	1.746	0.507	0.209	0.0408
RORC	0.852	0.1971	0.73	0.759	0.209	0.04114
ISL1	1.173	0.1203	3.986	0.471	0.212	0.04289
MED1	1.167	0.1217	0.397	0.651	0.214	0.04396
MAFF	0.978	0.1641	2.243	0.505	0.217	0.04579
HOXA9	0.938	0.1741	1.523	0.542	0.217	0.04616

### Sheet: LIVER_T_XXF
TF	statistic	pvalue	zscore	max_auc	re_rank	irwin_hall_pvalue
NR3C1	12.148	2.954e-34	6.075	0.864	0.011	6.15e-06
RXRA	7.746	4.755e-15	6.713	0.84	0.013	1.091e-05
ONECUT1	4.735	1.095e-06	7.901	0.755	0.029	0.0001055
PPARA	5.003	2.823e-07	5.342	0.83	0.029	0.0001055
HDAC3	7.5	3.203e-14	4.796	0.834	0.03	0.0001189
CEBPB	13.876	4.429e-44	4.356	0.823	0.032	0.0001412
HNF4A	8.555	5.914e-18	4.411	0.817	0.035	0.0001937
AR	5.339	4.663e-08	6.151	0.676	0.036	0.0002137
BCL6	3.108	0.0009421	5.868	0.794	0.041	0.0003209
CEBPA	11.185	2.427e-29	4.346	0.732	0.044	0.0003936
PROX1	2.966	0.001508	5.303	0.815	0.044	0.0003936
STAT5B	5.089	1.804e-07	3.884	0.821	0.052	0.0006321
STAT5A	7.048	9.064e-13	6.275	0.586	0.052	0.0006321
FOXA2	3.209	0.0006656	4.355	0.813	0.053	0.0006757
CRY2	3.719	9.981e-05	4.351	0.764	0.053	0.0006757
NR1D2	2.566	0.005141	4.848	0.817	0.054	0.0007212
FOXA1	5.479	2.138e-08	4.641	0.649	0.055	0.0007687
PPARG	10.313	3.064e-25	4.628	0.637	0.057	0.0008183
NR1H2	2.971	0.001485	4.155	0.847	0.057	0.0008439
AHR	3.527	0.0002105	4.46	0.673	0.061	0.001038
CRY1	3.503	0.0002304	4.073	0.736	0.063	0.001129
NR1D1	5.066	2.034e-07	3.776	0.739	0.065	0.001226
PER2	3.303	0.0004776	4.157	0.73	0.065	0.001226
CUX2	1.702	0.04434	5.969	0.781	0.065	0.00126
ELF5	3.559	0.000186	6.081	0.58	0.066	0.001294
DMC1	7.012	1.174e-12	15.081	0.524	0.072	0.00171
NCOR2	2.717	0.003291	4.427	0.668	0.074	0.001794
USF1	2.725	0.003214	4.427	0.664	0.074	0.001794
NFIL3	1.7	0.04456	4.968	0.777	0.075	0.00188
NCOR1	1.588	0.05617	4.193	0.874	0.082	0.00246
FOXA3	1.656	0.04883	4.991	0.709	0.082	0.002513
MAFG	1.99	0.02329	12.624	0.576	0.084	0.002622
RORA	2.565	0.005156	3.601	0.773	0.085	0.002733
ESR1	3.47	0.0002598	2.435	0.808	0.088	0.003087
HNF4G	3.13	0.0008739	3.561	0.653	0.092	0.003537
PER1	1.678	0.04671	4.068	0.734	0.095	0.003883
THRB	2.122	0.0169	4.494	0.612	0.096	0.003955
DMRT1	1.798	0.03609	9.107	0.562	0.096	0.004028
HNF1B	1.979	0.02388	4.183	0.643	0.096	0.004028
IRF8	6.511	3.73e-11	2.162	0.7	0.098	0.004176
CDX2	1.838	0.03302	7.606	0.553	0.1	0.004483
GATA6	2.647	0.004058	5.445	0.527	0.102	0.004805
SMC1A	3.145	0.000831	5.082	0.518	0.104	0.005057
SRC	2.216	0.01336	3.623	0.649	0.104	0.005057
NFIB	3.323	0.0004459	4.139	0.527	0.114	0.006648
NKX3-1	1.82	0.03436	5.427	0.536	0.114	0.006648
JUNB	4.674	1.478e-06	2.156	0.639	0.116	0.00696
SPI1	10.961	2.946e-28	1.915	0.637	0.118	0.00739
RXRG	4.149	1.669e-05	2.356	0.585	0.12	0.007725
NR5A1	1.436	0.07549	4.806	0.572	0.12	0.007838
IRF1	5.943	1.401e-09	1.922	0.638	0.121	0.007953
FOXL2	1.767	0.03857	4.816	0.541	0.121	0.008069
EP300	2.368	0.008931	2.278	0.674	0.122	0.008186
RAD21	2.766	0.002837	3.884	0.527	0.126	0.008911
CEBPD	3.134	0.0008634	1.941	0.666	0.126	0.008911
H3F3B	1.723	0.04242	19.854	0.494	0.126	0.009036
ESR2	2.335	0.009765	4.005	0.537	0.128	0.009418
CTCF	5.215	9.168e-08	4.959	0.468	0.133	0.01049
STAT6	4.626	1.865e-06	1.489	0.698	0.133	0.01049
RELA	8.181	1.406e-16	1.168	0.691	0.134	0.01077
NR5A2	1.601	0.05465	3.804	0.566	0.138	0.01179
SMC3	2.153	0.01565	4.63	0.494	0.141	0.01255
GRIP1	2.194	0.0141	1.989	0.643	0.143	0.01319
MAF	2.547	0.00544	2.245	0.571	0.146	0.01401
NR1H3	3.193	0.0007031	1.809	0.596	0.146	0.01401
XBP1	2.421	0.007736	1.922	0.634	0.148	0.01452
BAZ1B	1.417	0.0783	9.45	0.483	0.148	0.01469
RARA	1.891	0.02931	2.295	0.583	0.151	0.0154
JUND	3.035	0.001203	2.056	0.562	0.151	0.0154
EBF1	2.522	0.005843	2.646	0.532	0.151	0.01558
BATF3	1.676	0.04689	2.314	0.594	0.154	0.01631
BATF	2.791	0.002624	1.664	0.611	0.156	0.01707
TRIM33	1.928	0.02694	2.765	0.524	0.159	0.01824
FOSL2	2.817	0.002425	2.637	0.501	0.161	0.01885
MAFF	1.404	0.08014	2.993	0.561	0.162	0.01926
TCF4	1.416	0.07841	2.203	0.612	0.164	0.01968
NANOG	2.676	0.003729	2.685	0.495	0.164	0.01989
MAFB	2.318	0.01021	1.867	0.576	0.164	0.01989
EBF2	1.714	0.0433	2.379	0.55	0.164	0.01989
GMNN	1.629	0.0517	5.901	0.466	0.167	0.02098
RAD51	1.756	0.03955	4.022	0.483	0.168	0.02142
ARNTL	2.008	0.0223	0.899	0.72	0.169	0.02187
CREBBP	1.323	0.09286	1.681	0.727	0.17	0.02209
MEIS1	1.485	0.06876	3.29	0.51	0.174	0.02373
CEBPE	1.801	0.03585	2.044	0.554	0.174	0.02373
NKX2-1	0.822	0.2056	4.235	0.539	0.175	0.02397
IRF3	1.896	0.02897	1.243	0.642	0.175	0.02421
PTF1A	1.436	0.07547	2.126	0.571	0.176	0.02445
GRHL2	1.189	0.1172	3.58	0.516	0.178	0.02519
NFATC2	1.353	0.088	2.344	0.549	0.18	0.02645
ATF3	2.534	0.005631	1.587	0.549	0.183	0.02749
VDR	2.668	0.003812	1.252	0.563	0.183	0.02776
NFATC1	1.334	0.09107	3.114	0.51	0.186	0.02883
TP63	1.124	0.1305	3.72	0.504	0.186	0.02883
IRF4	2.529	0.005712	0.808	0.597	0.187	0.02966
ZIC1	1.153	0.1244	6.025	0.46	0.192	0.03164
TFE3	1.058	0.145	3.79	0.497	0.192	0.03164
STAT1	3.685	0.0001143	0.166	0.616	0.193	0.03252
LHX2	1.094	0.1371	5.382	0.462	0.193	0.03252
ESRRB	1.428	0.0767	3.729	0.473	0.197	0.03432
SIX2	2.254	0.01209	3.258	0.461	0.197	0.03462
SMARCC1	1.119	0.1316	2.96	0.504	0.198	0.03493
H1F0	0.854	0.1965	8.585	0.46	0.201	0.0365
PAX7	1.072	0.1418	3.819	0.478	0.203	0.03779
OTX2	0.82	0.2062	3.295	0.51	0.206	0.03944
PR	1.456	0.07268	2.47	0.482	0.207	0.03978
TEAD2	0.997	0.1593	4.268	0.472	0.207	0.03978
PDX1	0.825	0.2048	8.228	0.457	0.209	0.0408
MBD2	0.745	0.228	3.577	0.499	0.212	0.04289
STAG2	1.059	0.1448	6.032	0.445	0.213	0.04324
ONECUT2	1.187	0.1176	5.038	0.445	0.213	0.0436
HLF	1.035	0.1503	2.827	0.49	0.214	0.04396
MED1	1.514	0.06505	0.634	0.586	0.217	0.04579
ESRRA	0.253	0.4003	1.988	0.644	0.218	0.04691
RORC	0.882	0.1888	0.792	0.695	0.22	0.04766
HOXA13	0.871	0.1919	4.271	0.463	0.22	0.04766
THRA	0.999	0.1588	2.683	0.484	0.222	0.0492
CRTC2	1.578	0.05732	1.92	0.488	0.222	0.0492

### Sheet: LIVER_T_XYF
TF	statistic	pvalue	zscore	max_auc	re_rank	irwin_hall_pvalue
NR3C1	11.36	3.298e-30	5.8	0.816	0.019	3.222e-05
RXRA	6.893	2.736e-12	6.191	0.795	0.023	5.319e-05
ONECUT1	4.787	8.46e-07	7.946	0.757	0.026	8.17e-05
PPARA	5.2	9.948e-08	5.484	0.784	0.034	0.0001841
SMC1A	7.583	1.693e-14	7.76	0.629	0.036	0.0002035
CEBPB	13.061	2.743e-39	4.173	0.817	0.037	0.0002242
RAD21	10.293	3.799e-25	6.725	0.627	0.037	0.0002242
CTCF	18.955	2.011e-80	7.918	0.608	0.037	0.000235
SMC3	6.236	2.247e-10	7.345	0.622	0.041	0.0003075
AR	5.479	2.135e-08	6.256	0.652	0.042	0.0003347
PROX1	2.977	0.001457	5.315	0.795	0.043	0.0003633
HNF4A	8.178	1.447e-16	4.268	0.783	0.044	0.0003783
BCL6	2.985	0.001418	5.734	0.772	0.044	0.0003783
STAT5A	7.426	5.6e-14	6.502	0.616	0.045	0.0004093
HDAC3	6.173	3.357e-10	4.133	0.795	0.049	0.0005314
STAG1	4.416	5.038e-06	7.294	0.616	0.05	0.0005506
FOXA2	3.299	0.000485	4.433	0.802	0.05	0.0005506
PPARG	10.054	4.397e-24	4.541	0.63	0.053	0.0006757
FOXA1	5.535	1.558e-08	4.673	0.661	0.054	0.0007212
NCOR1	2.104	0.01771	4.955	0.817	0.055	0.0007447
STAG2	2.678	0.003704	8.955	0.61	0.057	0.0008183
CEBPA	9.784	6.599e-23	3.941	0.727	0.057	0.0008439
CRY2	3.725	9.784e-05	4.356	0.754	0.058	0.00087
CRY1	3.819	6.711e-05	4.343	0.711	0.061	0.001038
DMC1	6.635	1.62e-11	14.743	0.531	0.062	0.001098
NR1H2	2.956	0.001556	4.141	0.793	0.063	0.001129
CUX2	1.707	0.04389	5.978	0.768	0.065	0.00126
PER2	3.3	0.0004836	4.153	0.712	0.068	0.0014
ELF5	3.532	0.0002064	6.046	0.568	0.068	0.001436
TAL1	5.694	6.216e-09	3.301	0.757	0.07	0.001511
AHR	3.478	0.0002527	4.403	0.641	0.07	0.001511
MAFG	2.054	0.01998	12.864	0.582	0.071	0.001628
NKX3-1	2.172	0.01492	6.101	0.607	0.074	0.001794
USF1	2.722	0.003248	4.422	0.645	0.074	0.001837
NR1D1	4.811	7.49e-07	3.589	0.706	0.075	0.001925
ZC3H11A	2.216	0.01336	8.214	0.55	0.077	0.002016
GATA1	7.035	9.934e-13	2.98	0.692	0.077	0.002062
NFIL3	1.698	0.04478	4.963	0.75	0.078	0.002109
NFIB	3.834	6.292e-05	4.526	0.564	0.081	0.002408
STAT5B	3.065	0.001089	2.729	0.804	0.083	0.002567
FOXA3	1.668	0.04765	5.013	0.703	0.083	0.002567
RORA	2.586	0.004848	3.628	0.723	0.085	0.002733
NR1D2	1.937	0.02636	3.898	0.776	0.086	0.002907
LDB1	1.705	0.04407	4.554	0.659	0.09	0.003275
NCOR2	2.286	0.01114	3.815	0.633	0.095	0.003883
SRC	2.387	0.008493	3.905	0.621	0.096	0.003955
PER1	1.671	0.04735	4.056	0.707	0.099	0.004328
CREBBP	2.516	0.005939	2.663	0.717	0.102	0.004805
HNF1B	1.845	0.03253	3.978	0.623	0.105	0.005142
HNF4G	2.929	0.001703	3.392	0.592	0.106	0.005317
GATA6	2.46	0.006954	5.194	0.524	0.106	0.005405
THRB	1.965	0.02471	4.167	0.579	0.108	0.005677
FOXL2	1.75	0.04007	4.788	0.544	0.11	0.005958
RXRG	4.293	8.829e-06	2.429	0.617	0.112	0.006346
GRHL2	1.489	0.0682	4.168	0.587	0.12	0.007725
H3F3B	1.668	0.04767	19.602	0.502	0.121	0.007953
CDX2	1.455	0.07281	7.025	0.515	0.123	0.008423
PAX7	1.765	0.03879	4.58	0.525	0.124	0.008665
ESR2	2.204	0.01378	3.789	0.537	0.125	0.008787
BAZ1B	1.331	0.09157	9.262	0.507	0.13	0.00981
ESR1	2.17	0.01502	1.658	0.755	0.132	0.01035
NKX2-1	1.276	0.101	5.24	0.529	0.133	0.01063
PTF1A	1.989	0.02334	2.595	0.581	0.138	0.01179
GMNN	1.843	0.03263	6.174	0.488	0.138	0.01179
OTX2	1.599	0.05488	4.021	0.53	0.144	0.01335
PDX1	1.042	0.1487	8.986	0.499	0.145	0.01384
DMRT1	1.148	0.1254	7.232	0.499	0.148	0.01452
LHX2	1.393	0.08184	5.908	0.496	0.15	0.01504
TP63	1.267	0.1025	4.031	0.533	0.15	0.01504
NANOG	2.851	0.002182	2.737	0.509	0.152	0.01594
XBP1	2.149	0.0158	1.537	0.616	0.154	0.01631
ZNF384	1.459	0.07227	4.876	0.492	0.157	0.01726
MAFK	1.743	0.04071	4.292	0.494	0.157	0.01726
FOSL2	2.119	0.01704	2.294	0.534	0.158	0.01765
EBF2	1.808	0.0353	2.486	0.538	0.158	0.01765
TCF4	1.43	0.07631	2.226	0.592	0.161	0.01885
ISL1	2.126	0.01675	4.447	0.474	0.163	0.01947
NR5A2	1.048	0.1472	2.916	0.555	0.163	0.01947
VDR	2.546	0.005452	1.173	0.592	0.167	0.02098
ONECUT2	1.954	0.02536	5.681	0.461	0.168	0.0212
RAD51	1.753	0.0398	4.019	0.486	0.17	0.02209
SMARCC1	1.216	0.1119	3.095	0.525	0.171	0.02255
GATA2	1.612	0.05347	1.958	0.552	0.172	0.02302
PR	1.703	0.04432	2.918	0.505	0.172	0.02302
SOX2	2.055	0.01993	2.13	0.523	0.173	0.02325
ZFPM1	1.152	0.1247	3.366	0.514	0.177	0.02494
NFE2	1.623	0.05225	2.096	0.536	0.178	0.02544
MED1	1.847	0.03239	0.86	0.675	0.179	0.02569
ZIC1	1.133	0.1287	5.986	0.471	0.182	0.02723
IRF8	3.64	0.0001363	1.41	0.51	0.183	0.02776
HOXA13	0.951	0.1709	4.429	0.487	0.184	0.02802
ATF2	1.266	0.1028	2.022	0.543	0.186	0.02883
DDIT3	1.121	0.1311	2.946	0.51	0.186	0.02911
MAFF	1.195	0.116	2.626	0.521	0.187	0.02938
DLX5	1.409	0.07939	2.794	0.497	0.19	0.03106
PITX1	1.417	0.07823	3.459	0.482	0.195	0.03341
H1F0	0.767	0.2217	8.235	0.462	0.197	0.03432
IRF1	3.145	0.0008303	1.034	0.513	0.199	0.03524
RUNX2	2.504	0.006148	1.461	0.498	0.201	0.0365
BHLHA15	0.936	0.1747	2.261	0.525	0.202	0.03714
JMJD6	0.935	0.1748	3.872	0.486	0.204	0.03811
TRIM33	1.299	0.09702	2.226	0.508	0.205	0.03877
CEBPD	1.969	0.02446	1.272	0.514	0.205	0.03877
RPA	1.896	0.02898	2.174	0.486	0.207	0.03978
JUNB	1.419	0.07788	1.031	0.553	0.207	0.04011
CEBPG	1.089	0.1382	2.427	0.505	0.207	0.04011
MEF2C	0.95	0.171	5.603	0.453	0.208	0.04045
RARA	1.035	0.1504	1.497	0.544	0.209	0.04114
ARNTL	1.403	0.0803	0.253	0.684	0.209	0.04114
PRDM16	1.391	0.08208	1.159	0.539	0.21	0.04183
CRTC2	1.607	0.05399	1.942	0.496	0.211	0.04253
SIX2	1.956	0.02524	3.072	0.451	0.214	0.04396
JUND	1.388	0.08256	1.234	0.532	0.214	0.04432
SPI1	4.544	2.763e-06	0.912	0.493	0.215	0.04468
NR6A1	1.202	0.1146	2.322	0.493	0.217	0.04616
TOP2B	0.911	0.1812	2.63	0.494	0.219	0.04728
LMO2	0.79	0.2147	1.579	0.537	0.22	0.04804
