## Supplemental Tables for "Relative contributions of sex hormones, sex chromosomes, and gonads to sex differences in tissue gene regulation": Supplemental_Table_S7.xlsx

### Sheet: Description
Supplemental Table S7: Transcription Factor Analysis results for estradiol DEGs in each mouse genotype for adipose tissue
Each tab contains the TF results for the given genotype for inguinal adipose tissue e.g. ING_E_XYM = TFs that are relevant for Estradiol DEGs in inguinal adipose in the XYM mouse
ING_E_XYM	Inguinal Adipsoe TF results for Estradiol in XYM
ING_E_XXM	Inguinal Adipsoe TF results for Estradiol in XXM
ING_E_XXF	Inguinal Adipsoe TF results for Estradiol in XXF
ING_E_XYF	Inguinal Adipsoe TF results for Estradiol in XYF

### Sheet: ING_E_XYM
TF	statistic	pvalue	zscore	max_auc	re_rank	irwin_hall_pvalue
PPARG	13.731	3.289e-43	5.779	0.796	0.009	3.026e-06
NR3C1	11.285	7.744e-30	5.774	0.687	0.025	6.643e-05
SMC1A	7.112	5.723e-13	7.476	0.665	0.027	9.309e-05
RXRA	4.997	2.912e-07	5.03	0.723	0.028	9.916e-05
STAT5A	7.058	8.449e-13	6.281	0.669	0.028	9.916e-05
AR	5.297	5.902e-08	6.119	0.676	0.03	0.0001261
ESR1	6.691	1.11e-11	4.36	0.715	0.034	0.0001749
CEBPB	12.114	4.439e-34	3.96	0.714	0.035	0.0001937
EBF2	3.828	6.466e-05	4.755	0.72	0.035	0.0001937
ESR2	3.304	0.000477	5.59	0.687	0.038	0.0002462
HDAC3	6.465	5.05e-11	4.279	0.708	0.039	0.0002578
NFIB	5.084	1.853e-07	5.471	0.668	0.04	0.0002819
CEBPA	9.003	1.095e-19	3.715	0.712	0.04	0.0002945
PPARA	3.309	0.0004674	4.117	0.755	0.04	0.0002945
RXRG	6.728	8.612e-12	3.664	0.734	0.041	0.0003075
RUNX2	7.296	1.485e-13	3.925	0.67	0.049	0.0005314
CREBBP	3.484	0.000247	3.461	0.749	0.052	0.0006321
PRDM16	3.044	0.001166	4.053	0.702	0.054	0.0006982
RAD21	7.212	2.757e-13	5.562	0.623	0.055	0.0007687
ELF5	3.47	0.0002606	5.966	0.629	0.057	0.0008183
CTCF	9.168	2.407e-20	5.81	0.615	0.063	0.001129
SMC3	4.107	2.006e-05	5.929	0.616	0.07	0.001511
NFIA	2.36	0.009145	3.507	0.689	0.075	0.00188
NCOR1	1.576	0.05752	4.175	0.709	0.077	0.002062
BCL6	2.178	0.01472	4.854	0.635	0.08	0.002306
ATF2	2.315	0.0103	3.503	0.681	0.081	0.002356
PR	2.728	0.003181	4.786	0.621	0.082	0.002513
TP63	1.6	0.05479	4.755	0.655	0.084	0.002622
MSX1	1.673	0.04712	3.673	0.693	0.084	0.002622
FOSL2	3.129	0.0008783	2.79	0.685	0.084	0.002677
EBF1	2.54	0.005539	2.66	0.721	0.086	0.002907
STAG1	3.247	0.0005833	6.256	0.6	0.087	0.002966
CRTC2	2.803	0.002534	2.82	0.683	0.087	0.002966
NR6A1	2.157	0.01551	3.622	0.656	0.088	0.003026
DLX5	2.181	0.01459	3.991	0.641	0.088	0.003026
VDR	4.235	1.145e-05	2.263	0.707	0.088	0.003087
SP7	3.02	0.001263	3.015	0.649	0.089	0.003211
STAG2	1.668	0.04763	7.132	0.621	0.091	0.003339
TEAD1	2.246	0.01235	3.171	0.676	0.091	0.003339
THRA	1.55	0.0606	3.833	0.641	0.106	0.005317
FOXA1	3.207	0.0006706	3.324	0.615	0.109	0.00577
SMARCC1	1.549	0.06075	3.552	0.641	0.113	0.006446
JUND	2.512	0.005997	1.795	0.707	0.114	0.006751
NCOR2	1.845	0.0325	3.191	0.626	0.118	0.00739
TEAD4	1.864	0.03115	2.132	0.688	0.121	0.007953
ATF7	1.589	0.05605	2.765	0.651	0.121	0.008069
IRF1	5.124	1.498e-07	1.662	0.638	0.125	0.008787
NR1D1	2.386	0.008516	1.805	0.652	0.128	0.009418
SRF	2.688	0.00359	2.207	0.628	0.128	0.009418
TOP2B	1.294	0.09788	3.642	0.625	0.131	0.01021
JUNB	3.218	0.0006447	1.653	0.636	0.134	0.01077
YAP1	1.446	0.07407	3.601	0.619	0.134	0.01077
MED1	2.376	0.008745	1.221	0.784	0.134	0.01091
ASCL1	1.781	0.03746	2.671	0.622	0.138	0.01194
NKX2-5	1.638	0.05074	4.296	0.597	0.139	0.01209
DICER1	2.148	0.01586	2.069	0.634	0.14	0.01224
MYOD1	2.249	0.01225	2.438	0.616	0.144	0.01351
MEIS1	1.223	0.1106	3.055	0.627	0.145	0.01368
IRF3	2.373	0.008833	1.634	0.636	0.145	0.01384
CRY1	2.348	0.009436	3.086	0.595	0.148	0.01469
HSF1	0.582	0.2803	4.463	0.626	0.15	0.01504
PPARGC1A	1.681	0.0464	3.773	0.587	0.152	0.01576
NR1H2	2.077	0.01892	3.31	0.594	0.152	0.01594
TFAP2A	2.172	0.01493	2.529	0.607	0.154	0.01631	**
SPI1	7.143	4.577e-13	1.318	0.617	0.155	0.01688
MAFG	1.416	0.0784	10.479	0.573	0.155	0.01688
NKX3-1	1.543	0.06145	4.897	0.578	0.157	0.01726
MAFF	1.412	0.07892	3.008	0.613	0.158	0.01785
PER2	2.009	0.02228	2.832	0.597	0.159	0.01804
NKX2-1	1.087	0.1386	4.821	0.594	0.159	0.01804
NACC1	1.257	0.1043	4.369	0.591	0.161	0.01865
RELA	6.475	4.747e-11	0.809	0.646	0.161	0.01885
NR1H3	2.916	0.001774	1.629	0.613	0.162	0.01906
NFATC1	1.311	0.09486	3.084	0.608	0.162	0.01926
IRF2	2.62	0.004394	1.95	0.606	0.163	0.01947	**
CEBPD	2.692	0.003557	1.687	0.613	0.163	0.01947
PTF1A	2.277	0.01139	2.839	0.583	0.165	0.02032
PER1	1.315	0.0942	3.381	0.597	0.166	0.02076
ETV5	1.44	0.0749	2.309	0.617	0.168	0.02142
SMARCC2	1.038	0.1496	4.659	0.587	0.169	0.02187
HNF4A	1.666	0.04789	1.788	0.62	0.171	0.02232
SIX2	2.645	0.004085	3.501	0.557	0.172	0.02302
TLX1	1.776	0.03784	2.321	0.599	0.172	0.02302
FOXO3	1.301	0.09671	3.205	0.596	0.174	0.02373
FOS	1.561	0.05922	1.245	0.661	0.175	0.02397
PBX1	1.159	0.1232	2.285	0.618	0.178	0.02519
OLIG2	1.591	0.05576	2.454	0.598	0.178	0.02544
FOXF1	1.567	0.05856	2.963	0.585	0.179	0.02594
IRF8	3.995	3.229e-05	1.503	0.595	0.182	0.02697
FOXL2	1.396	0.08138	4.221	0.569	0.182	0.02723
NR1D2	1.566	0.05871	3.337	0.571	0.186	0.02911
DNMT3A	1.081	0.1398	2.832	0.597	0.189	0.03021
SMARCB1	1.676	0.0469	1.127	0.632	0.189	0.0305
JUN	1.909	0.02811	1.458	0.613	0.19	0.03078
MYOG	1.665	0.04797	2.465	0.584	0.191	0.03135
BHLHA15	1.4	0.08071	3.211	0.576	0.192	0.03164
ZACN	1.497	0.06724	2.686	0.582	0.195	0.03341
GMNN	1.187	0.1176	5.34	0.551	0.196	0.03371
CEBPE	1.697	0.04487	1.912	0.59	0.197	0.03462
PROX1	1.39	0.0822	3.629	0.561	0.199	0.03524
EP300	0.84	0.2003	0.986	0.748	0.199	0.03555
TEAD2	1.081	0.1398	4.423	0.555	0.204	0.03811
TLE	0.793	0.214	6.087	0.553	0.205	0.03877
ZC3H11A	0.804	0.2108	5.349	0.555	0.207	0.04011
ETV4	1.279	0.1005	2.162	0.594	0.208	0.04045
H2AFX	1.49	0.06808	0.931	0.631	0.209	0.0408
ATF3	2.37	0.008904	1.469	0.583	0.211	0.04218
TBX3	0.728	0.2332	1.494	0.632	0.212	0.04289
STAT6	2.798	0.002572	0.922	0.599	0.213	0.04324
JMJD6	0.906	0.1824	3.796	0.561	0.213	0.04324
CRY2	1.533	0.0626	2.418	0.563	0.221	0.04843
GRIP1	1.446	0.07414	1.39	0.598	0.221	0.04881
MAFB	1.919	0.02749	1.532	0.578	0.221	0.04881
THRB	1.271	0.1018	2.724	0.562	0.222	0.0492
GATA6	0.858	0.1954	3.051	0.569	0.224	0.05077

### Sheet: ING_E_XXM
TF	statistic	pvalue	zscore	max_auc	re_rank	irwin_hall_pvalue
PPARG	13.111	1.416e-39	5.57	0.777	0.006	1.193e-06
CEBPB	11.899	6.005e-33	3.911	0.784	0.009	3.026e-06
NR3C1	7.506	3.047e-14	4.453	0.766	0.015	1.576e-05
HDAC3	5.435	2.738e-08	3.765	0.779	0.018	2.671e-05
CEBPA	8.93	2.129e-19	3.694	0.767	0.019	2.938e-05
RXRG	6.434	6.231e-11	3.515	0.772	0.022	4.542e-05
CREBBP	3.272	0.0005346	3.286	0.764	0.039	0.0002578
RXRA	2.928	0.001707	3.762	0.753	0.04	0.0002945
PPARA	2.537	0.005588	3.558	0.769	0.04	0.0002945
ESR2	3.067	0.001081	5.203	0.722	0.045	0.0004093
STAT5A	4.034	2.743e-05	4.463	0.709	0.047	0.0004765
EBF2	3.335	0.0004258	4.202	0.713	0.048	0.0004944
PRDM16	2.988	0.001405	3.953	0.717	0.051	0.0005904
RUNX2	5.944	1.388e-09	3.23	0.708	0.055	0.0007447
CEBPD	3.374	0.0003706	2.079	0.772	0.059	0.0009238
ESR1	4.985	3.099e-07	3.341	0.698	0.061	0.001038
SMARCB1	2.856	0.002145	2.61	0.735	0.065	0.00126
JUNB	4.055	2.508e-05	1.942	0.765	0.066	0.001294
CRTC2	2.681	0.00367	2.731	0.732	0.067	0.001328
MED1	3.178	0.0007415	1.767	0.808	0.073	0.001751
VDR	3.833	6.318e-05	2.004	0.737	0.073	0.001751
NCOR2	1.581	0.05697	2.816	0.764	0.074	0.001794
ATF2	2.152	0.01571	3.272	0.713	0.075	0.001925
IRF3	2.694	0.003531	1.898	0.767	0.077	0.002062
GRIP1	2.307	0.01053	2.079	0.753	0.077	0.002062
RELA	9.502	1.028e-21	1.446	0.78	0.078	0.002109
NR1H3	3.525	0.0002115	2.025	0.728	0.079	0.002206
IRF1	5.612	1.001e-08	1.817	0.736	0.079	0.002206
DICER1	2.288	0.01108	2.322	0.733	0.08	0.002306
IRF2	2.932	0.001682	2.294	0.713	0.082	0.00246
ATF3	3.044	0.001167	1.954	0.734	0.083	0.002567
MAFB	2.553	0.005342	2.063	0.726	0.088	0.003026
STAT1	7.121	5.356e-13	1.282	0.785	0.089	0.003211
STAT6	4.809	7.569e-07	1.546	0.751	0.09	0.003275
NFIA	1.966	0.02466	2.905	0.698	0.094	0.003742
SMARCA4	1.905	0.02838	2.142	0.732	0.095	0.003883
SUZ12	9.069	5.986e-20	1.877	0.693	0.096	0.004028
SPI1	7.399	6.872e-14	1.358	0.737	0.099	0.004328
JUND	2.333	0.009816	1.706	0.751	0.101	0.004642
IRF8	3.787	7.631e-05	1.449	0.738	0.102	0.004805
FOSL2	2.016	0.02189	2.244	0.705	0.102	0.004805
EZH2	4.433	4.642e-06	1.919	0.692	0.104	0.005057
CEBPE	1.941	0.02612	2.221	0.704	0.105	0.005229
NCOR1	0.96	0.1686	3.264	0.734	0.106	0.005405
NR6A1	1.755	0.0396	3.075	0.687	0.107	0.005495
SP7	2.277	0.0114	2.195	0.695	0.107	0.005495
SMARCC1	1.4	0.08076	3.347	0.692	0.107	0.005495
ATF7	1.482	0.06914	2.598	0.703	0.109	0.00577
MAFF	1.417	0.07831	3.015	0.694	0.11	0.005958
NFIB	2.272	0.01153	3.344	0.67	0.112	0.006346
PCGF6	2.223	0.01311	2.347	0.684	0.114	0.006648
ELF5	2.201	0.01386	4.333	0.662	0.115	0.006855
PR	2.149	0.01581	3.731	0.665	0.116	0.007066
KMT2B	2.767	0.002828	1.112	0.765	0.121	0.007953
SHOX2	1.681	0.04635	2.865	0.676	0.122	0.008186
NR1D2	1.345	0.08932	3.004	0.687	0.122	0.008186
BCL6	0.551	0.2907	3.08	0.752	0.125	0.008787
DLX5	1.65	0.04944	3.168	0.668	0.131	0.01021
AR	1.647	0.04977	3.392	0.662	0.132	0.01035
FOS	2.017	0.02185	1.474	0.711	0.135	0.01105
NR1D1	2.061	0.01967	1.565	0.701	0.136	0.0112
SMC1A	1.059	0.1447	3.823	0.675	0.137	0.01149
JARID2	1.829	0.03372	1.854	0.691	0.137	0.01164
CEBPG	1.276	0.1009	2.676	0.678	0.138	0.01194
FOXF1	1.58	0.05701	2.99	0.664	0.14	0.01224
HRAS	2.64	0.004139	1.759	0.678	0.14	0.01239
EP300	1.246	0.1064	1.329	0.775	0.142	0.01287
NFE2L2	1.77	0.03837	1.414	0.713	0.142	0.01287
MSX1	1.234	0.1086	2.962	0.674	0.143	0.01303
KDM5A	2.994	0.001376	1.358	0.69	0.144	0.01351
PCGF2	1.308	0.09552	2.031	0.689	0.145	0.01384
GPS2	2.619	0.004415	0.899	0.734	0.148	0.01452
H2AZ	7.362	9.07e-14	0.876	0.7	0.15	0.01504
RNF2	4.322	7.72e-06	1.184	0.685	0.15	0.01504
ELF4	2.468	0.006797	0.954	0.723	0.151	0.0154
JUN	1.363	0.08639	1.127	0.757	0.152	0.01576
CBX7	1.534	0.06252	1.76	0.69	0.152	0.01576
MTF2	1.921	0.02736	1.734	0.676	0.155	0.01688
TP63	1.097	0.1362	3.662	0.661	0.157	0.01726
SRF	1.83	0.03365	1.384	0.692	0.158	0.01765
BRD9	1.736	0.04132	2.029	0.663	0.159	0.01804
MAF	1.347	0.089	1.291	0.722	0.159	0.01824
NELFB	1.393	0.08174	1.647	0.692	0.159	0.01824
TEAD1	1.541	0.06161	2.331	0.66	0.159	0.01824
NR1H2	1.507	0.06596	2.772	0.648	0.166	0.02054
CBX6	1.157	0.1236	2.267	0.667	0.172	0.02279
ZACN	1.339	0.0903	2.424	0.654	0.173	0.02349
TFAP2A	1.551	0.06045	1.539	0.674	0.176	0.02445
RORA	1.465	0.0715	2.225	0.646	0.182	0.02723
TAF10	1.19	0.1169	1.814	0.67	0.185	0.02829
RYBP	2.206	0.0137	1.145	0.669	0.192	0.03164
ETV4	1.106	0.1344	1.876	0.662	0.195	0.03341
C17orf96	1.834	0.03333	0.946	0.68	0.196	0.03401
MEIS1	0.546	0.2925	2.446	0.669	0.199	0.03524
TLX1	1.276	0.101	1.847	0.653	0.2	0.03587
SREBF1	1.012	0.1557	0.826	0.727	0.202	0.03682
HDAC2	1.373	0.08491	0.033	0.749	0.207	0.04011
H2AFX	1.345	0.08933	0.748	0.697	0.207	0.04011
TOP2B	0.618	0.2682	1.857	0.674	0.208	0.04045
KLF15	1.03	0.1514	1.23	0.682	0.21	0.04149
PHIP	1.351	0.08841	1.527	0.654	0.21	0.04183
YAP1	0.849	0.1978	2.676	0.639	0.211	0.04253
ETV5	1.039	0.1493	1.72	0.657	0.216	0.04505
SOX9	1.327	0.09226	1.042	0.673	0.216	0.04542
HAND2	0.906	0.1824	1.999	0.644	0.22	0.04804
KDM3A	1.202	0.1147	1.109	0.671	0.221	0.04881
FOXP1	0.911	0.1811	1.928	0.645	0.222	0.0492

### Sheet: ING_E_XXF
TF	statistic	pvalue	zscore	max_auc	re_rank	irwin_hall_pvalue
H2AZ	9.062	6.424e-20	2.03	0.882	0.025	6.643e-05
SUZ12	7.322	1.223e-13	1.642	0.882	0.037	0.000235
KDM5A	3.525	0.0002115	2.146	0.862	0.041	0.0003209
POLR2B	4.909	4.587e-07	2.268	0.844	0.044	0.0003783
KDM4A	2.113	0.01731	1.689	0.89	0.061	0.001038
KMT2C	2.98	0.001441	1.271	0.909	0.061	0.001038
KDM2B	4.454	4.206e-06	1.227	0.864	0.062	0.001098
CLOCK	2.158	0.01545	2.61	0.839	0.067	0.001328
CEBPB	4.506	3.305e-06	2.249	0.82	0.068	0.0014
MEN1	3.541	0.000199	1.263	0.863	0.068	0.001436
KMT2D	5.164	1.206e-07	1.034	0.879	0.071	0.001628
PPARG	3.884	5.144e-05	2.463	0.809	0.074	0.001794
PRDM16	1.976	0.02406	2.183	0.84	0.08	0.002306
PHF8	2.428	0.007584	1.209	0.875	0.081	0.002408
SMARCB1	1.881	0.02998	1.385	0.883	0.083	0.002567
NR1D1	3.589	0.0001661	2.689	0.799	0.086	0.002848
PBRM1	2.051	0.02014	2.292	0.825	0.088	0.003026
KDM6A	2.868	0.002067	1.032	0.859	0.093	0.003673
IRF2	2.731	0.003153	2.073	0.813	0.094	0.003742
SAP130	1.728	0.04195	1.194	0.885	0.095	0.003883
HDAC3	3.032	0.001216	2.565	0.799	0.096	0.003955
HELLS	2.329	0.009925	1.105	0.855	0.1	0.004483
DICER1	2.03	0.02118	1.856	0.825	0.1	0.004483
ARID1A	3.24	0.0005975	1.718	0.81	0.102	0.004723
EZH2	2.222	0.01313	1.433	0.827	0.106	0.005317
RYBP	2.534	0.005631	1.331	0.827	0.106	0.005405
SRC	1.961	0.02493	3.205	0.802	0.107	0.005495
CXXC1	5.22	8.955e-08	0.34	0.885	0.108	0.005677
RBBP5	3.074	0.001055	0.84	0.851	0.11	0.006053
VDR	3.221	0.0006397	1.609	0.805	0.112	0.006346
RNF2	3.748	8.911e-05	1.058	0.822	0.113	0.006446
SIRT6	1.723	0.04248	1.044	0.878	0.113	0.006446
ARID4B	1.699	0.04467	1.067	0.865	0.114	0.006648
NUCKS1	1.641	0.05041	1.26	0.852	0.117	0.007173
NCAPH2	1.919	0.02747	1.193	0.838	0.119	0.007612
FEZF2	1.867	0.03094	1.427	0.823	0.12	0.007838
C17orf96	2.749	0.002988	1.44	0.804	0.121	0.008069
HES1	3.579	0.0001725	0.597	0.843	0.124	0.008665
STAT1	5.775	3.841e-09	0.845	0.817	0.126	0.008911
RELA	4.651	1.648e-06	0.425	0.843	0.129	0.009678
CREB1	6.085	5.809e-10	0.643	0.823	0.129	0.009678
XBP1	2.56	0.00524	2.117	0.787	0.131	0.01008
IRF1	3.639	0.0001368	1.19	0.799	0.133	0.01049
GRHL3	2.01	0.0222	0.844	0.84	0.136	0.0112
PRDM1	1.46	0.07216	1.762	0.816	0.137	0.01149
MTF2	2.103	0.01772	1.842	0.793	0.141	0.01271
HNRNPU	2.199	0.01394	0.698	0.836	0.144	0.01335
STAT2	3.484	0.0002472	0.685	0.818	0.144	0.01335
RXRG	3.386	0.0003543	1.97	0.776	0.145	0.01384
RORA	1.639	0.05061	2.443	0.785	0.153	0.01613
RUNX2	2.494	0.006313	1.457	0.785	0.156	0.01707
SPIN1	1.726	0.04222	0.295	0.881	0.158	0.01765
TAF3	2.025	0.02144	0.311	0.852	0.161	0.01885
MAPK8	2.602	0.004632	0.474	0.821	0.162	0.01906
CEBPA	2.846	0.00221	1.935	0.763	0.165	0.02011
PR	1.743	0.04063	2.993	0.766	0.166	0.02076
SETD1A	2.272	0.01154	0.091	0.848	0.169	0.02187
KDM4C	1.63	0.05156	0.656	0.829	0.172	0.02302
FOXA2	1.067	0.1431	2.487	0.792	0.18	0.0262
NR3C1	1.717	0.04296	2.429	0.762	0.18	0.02645
HRAS	1.223	0.1107	0.333	0.887	0.181	0.02671
GTF2B	3.99	3.298e-05	-0.318	0.853	0.182	0.02697
CREBBP	1.697	0.04486	1.989	0.773	0.183	0.02776
KDM5B	1.369	0.08547	1.094	0.801	0.188	0.02993
HDAC2	1.426	0.077	0.088	0.862	0.19	0.03078
OSR1	1.812	0.03497	0.538	0.81	0.19	0.03106
WDR5	2.195	0.0141	0.026	0.829	0.191	0.03135
NCOA2	1.266	0.1028	0.633	0.839	0.191	0.03135
E2F1	2.765	0.002843	-0.085	0.836	0.192	0.03193
PHF6	1.466	0.07129	0.614	0.819	0.192	0.03193
AR	1.066	0.1433	2.958	0.78	0.193	0.03222
NELFB	1.305	0.0959	1.385	0.792	0.194	0.03281
SIN3A	3.435	0.0002963	-0.45	0.852	0.197	0.03462
ESR1	0.966	0.167	0.938	0.83	0.199	0.03524
CBX7	0.866	0.1933	1.405	0.809	0.2	0.03587
BTAF1	0.848	0.1983	0.902	0.84	0.202	0.03714
KLF15	0.725	0.2343	0.706	0.86	0.206	0.03911
ESR2	1.352	0.08815	2.396	0.754	0.206	0.03944
PPARA	1.288	0.09884	2.655	0.754	0.209	0.0408
ELF4	1.827	0.03388	0.294	0.806	0.211	0.04218
ZBTB2	1.704	0.04416	0.344	0.806	0.211	0.04218
ARNTL	1.347	0.08904	0.192	0.829	0.213	0.0436
TAF12	1.795	0.0363	0.776	0.785	0.214	0.04432
KDM5C	1.562	0.05911	0.63	0.797	0.214	0.04432
CRY2	1.499	0.06698	2.387	0.743	0.215	0.04468
JARID2	1.029	0.1516	1.497	0.789	0.216	0.04505
FAM60A	1.314	0.0945	0.96	0.793	0.216	0.04542
HNF4A	1.555	0.05997	1.746	0.754	0.217	0.04616
PCGF2	1.112	0.1331	1.872	0.776	0.217	0.04616

### Sheet: ING_E_XYF
TF	statistic	pvalue	zscore	max_auc	re_rank	irwin_hall_pvalue
AR	6.195	2.909e-10	6.791	0.681	0.021	4.183e-05
STAT5A	7.323	1.214e-13	6.44	0.632	0.029	0.0001121
NFIB	5.698	6.069e-09	5.936	0.658	0.03	0.0001261
ELF5	3.994	3.247e-05	6.641	0.638	0.035	0.0001937
FOXA1	5.545	1.466e-08	4.68	0.706	0.037	0.000235
NR3C1	6.441	5.933e-11	4.081	0.66	0.046	0.0004421
CTCF	11.651	1.138e-31	6.345	0.591	0.05	0.0005506
SMC1A	5.557	1.375e-08	6.538	0.592	0.053	0.0006757
EZH2	9.984	8.957e-24	3.139	0.763	0.054	0.0006982
ESR1	5.781	3.713e-09	3.817	0.632	0.056	0.0007933
RAD21	6.573	2.47e-11	5.321	0.59	0.06	0.0009798
BMI1	3.189	0.0007133	4.139	0.661	0.062	0.001068
MECP2	3.453	0.0002767	4.651	0.619	0.062	0.001098
JARID2	4.667	1.526e-06	3.123	0.771	0.063	0.001129
NKX3-1	2.24	0.01255	6.23	0.626	0.065	0.00126
SUZ12	14.798	7.536e-50	2.648	0.779	0.067	0.001328
MBD1	1.932	0.0267	5.107	0.726	0.068	0.0014
BHLHA15	2.586	0.004859	5.635	0.605	0.07	0.001549
AEBP2	2.765	0.002842	3.544	0.709	0.073	0.001751
CBX7	3.646	0.0001333	2.881	0.753	0.081	0.002356
TET1	4.416	5.037e-06	3.122	0.62	0.084	0.002622
GATA6	3.001	0.001344	5.919	0.584	0.085	0.00279
PTF1A	3.186	0.0007204	3.611	0.607	0.085	0.00279
EBF1	4.149	1.666e-05	3.874	0.586	0.088	0.003087
H2AZ	9.852	3.347e-23	2.567	0.631	0.089	0.003149
SMARCC2	1.639	0.05061	5.675	0.611	0.089	0.003149
RNF2	8.116	2.406e-16	2.013	0.756	0.089	0.003211
PPARG	7.63	1.174e-14	3.724	0.581	0.091	0.003404
TFAP2A	3.326	0.0004406	4.369	0.586	0.091	0.003404
PCGF6	2.935	0.001668	2.804	0.745	0.091	0.003404
PR	2.667	0.003831	4.674	0.586	0.095	0.003812
TP63	1.591	0.05585	4.734	0.625	0.095	0.003812
DNMT3A	2.265	0.01177	4.095	0.6	0.095	0.003883
PCGF2	2.388	0.008466	2.906	0.745	0.095	0.003883
MYOD1	4.219	1.224e-05	3.417	0.586	0.098	0.004176
GRHL2	1.597	0.05512	4.379	0.63	0.098	0.004176
NKX2-1	1.34	0.09015	5.381	0.639	0.099	0.004328
C17orf96	3.868	5.479e-05	2.045	0.755	0.102	0.004723
STAG1	3.228	0.0006225	6.239	0.568	0.102	0.004805
SOX9	3.268	0.0005408	2.912	0.607	0.103	0.004888
KDM4C	3.957	3.798e-05	2.812	0.603	0.103	0.004888
MTF2	2.934	0.001672	2.336	0.755	0.103	0.004888
ATOH1	2.722	0.003243	4.255	0.582	0.104	0.005057
RYBP	3.704	0.0001059	1.996	0.717	0.109	0.005863
UTF1	2.614	0.004474	3.085	0.604	0.11	0.005958
PHF19	2.285	0.01116	2.614	0.686	0.111	0.00615
RFX6	1.551	0.06046	3.878	0.61	0.112	0.006248
NUP153	1.506	0.06604	4.948	0.594	0.112	0.006346
HNF1B	1.988	0.02342	4.195	0.589	0.113	0.006446
EED	1.659	0.04859	3.082	0.697	0.114	0.006751
MYOG	3.246	0.000586	3.97	0.573	0.115	0.006855
CBX6	1.689	0.04563	2.873	0.728	0.115	0.006855
ZFAT	2.115	0.0172	3.463	0.593	0.117	0.007173
SMARCA4	2.39	0.008413	2.672	0.616	0.117	0.007281
RUNX2	5.05	2.206e-07	2.77	0.584	0.119	0.007501
ASCL1	2.492	0.00636	3.143	0.593	0.119	0.007501
PRDM15	3.656	0.0001281	2.762	0.592	0.119	0.007501
KDM2B	5.143	1.351e-07	1.586	0.655	0.121	0.008069
TFAP2C	1.825	0.03398	3.781	0.589	0.121	0.008069
NFIA	2.089	0.01838	3.092	0.6	0.122	0.008186
NR4A1	1.904	0.02843	5.233	0.572	0.128	0.009418
ZACN	2.053	0.02002	3.611	0.583	0.128	0.009418
PHIP	2.14	0.01616	2.658	0.605	0.13	0.00981
EBF2	2.414	0.007891	3.166	0.582	0.131	0.01008
KDM4A	2.297	0.01081	1.979	0.65	0.134	0.01077
TLE	1.379	0.084	8.691	0.569	0.138	0.01194
HNF4A	3.278	0.0005229	2.402	0.585	0.139	0.01209
HNF4G	2.695	0.003522	3.196	0.572	0.14	0.01239
SMC3	3.764	8.357e-05	5.701	0.548	0.141	0.01255
DPPA2	1.486	0.06867	3.372	0.589	0.143	0.01303
SPI1	8.325	4.211e-17	1.503	0.591	0.145	0.01368
TBX3	1.791	0.03664	2.777	0.595	0.145	0.01368
GMNN	2.185	0.01444	6.608	0.553	0.147	0.01435
SIX2	4.105	2.022e-05	4.409	0.549	0.148	0.01452
ESRRA	1.949	0.02562	4.846	0.561	0.149	0.01487
SREBF1	2.242	0.01247	2.031	0.594	0.155	0.01669
CBX2	1.55	0.0606	2.32	0.609	0.157	0.01726
TBX5	1.464	0.07153	3.195	0.584	0.157	0.01745
NKX2-5	1.658	0.04868	4.343	0.562	0.158	0.01785
GATA4	3.066	0.001086	2.625	0.567	0.162	0.01926
RBPJL	1.822	0.0342	3.345	0.567	0.164	0.01989
STAG2	1.356	0.08763	6.568	0.559	0.165	0.02011
CEBPA	4.177	1.478e-05	2.32	0.563	0.166	0.02076
ESR2	2.044	0.02049	3.528	0.559	0.17	0.02209
HEXIM1	1.482	0.06922	2.584	0.588	0.17	0.02209
SIX4	1.372	0.08501	3.741	0.568	0.173	0.02325
MSX1	1.409	0.07944	3.245	0.573	0.174	0.02373
LHX2	0.724	0.2344	4.733	0.582	0.176	0.02445
POLR3D	1.399	0.08095	3.068	0.577	0.177	0.02494
MBD2	1.264	0.1032	4.977	0.56	0.18	0.0262
RBFOX2	1.435	0.07557	2.59	0.578	0.184	0.02802
BCL6	1.09	0.1378	3.668	0.572	0.186	0.02911
KDM2A	2.005	0.02249	1.923	0.576	0.187	0.02966
CTCFL	1.34	0.09009	3.454	0.563	0.189	0.0305
IRF8	3.895	4.903e-05	1.477	0.565	0.193	0.03222
CEBPB	3.816	6.791e-05	2.094	0.555	0.194	0.03281
PBRM1	1.876	0.03034	1.83	0.577	0.194	0.03311
FOXF1	1.694	0.04511	3.222	0.555	0.196	0.03371
SIRT1	1.815	0.03473	1.677	0.577	0.198	0.03493
HOXB5	1.44	0.07499	1.98	0.579	0.201	0.0365
THRA	1.31	0.0951	3.333	0.56	0.205	0.03877
DMC1	1.43	0.0764	10.064	0.531	0.206	0.03944
JMJD6	1.208	0.1136	4.589	0.551	0.208	0.04045
ELK1	1.073	0.1417	6.813	0.541	0.21	0.04183
FOXA2	0.749	0.2269	2.21	0.603	0.211	0.04218
HAND2	1.317	0.094	2.908	0.56	0.216	0.04542
PPARGC1A	1.454	0.07297	3.364	0.545	0.22	0.04804
GRHL3	2.212	0.01348	1.09	0.572	0.22	0.04804
GATA2	1.466	0.07137	1.868	0.567	0.221	0.04843
TCF4	1.007	0.1569	1.568	0.6	0.221	0.04843
NCAPH2	1.97	0.02442	1.261	0.572	0.222	0.0492
KMT2D	3.496	0.000236	0.032	0.585	0.223	0.04959
