## Supplemental Tables for "Relative contributions of sex hormones, sex chromosomes, and gonads to sex differences in tissue gene regulation": Supplemental_Table_S8.xlsx

### Sheet: Liver Key Driver Genes
Supplemental Table S8: Key Driver genes for each genotype in the liver
MODULE	NODE	P	FDR	N.mod	N.neigh	N.obsrv	N.expct	MEMBER	FILL	FOLD
T-B_XX_Null	Cyp7b1	5.69543e-19	4.15766e-17	110	68	14	0.229709	TRUE	0.205882	60.9468
T-B_XX_Sry	Mgst3	4.61207e-17	1.68341e-15	99	72	13	0.218899	TRUE	0.180556	59.3882
T-B_XX_Sry	Cyp7b1	7.96378e-14	1.63096e-12	99	68	12	0.206738	TRUE	0.176471	58.0446
T-B_XY_Null	Cyp7b1	8.93676e-14	1.63096e-12	97	68	12	0.202561	TRUE	0.176471	59.2414
T-B_XX_Sry	C8b	1.76669e-13	2.57936e-12	99	84	12	0.255382	TRUE	0.142857	46.9885
T-B_XY_Null	Mgst3	2.88263e-11	3.50719e-10	97	72	11	0.214477	TRUE	0.152778	51.2877
T-B_XX_Null	C6	8.02906e-10	8.37316e-09	110	47	10	0.158769	TRUE	0.212766	62.9845
T-B_XX_Sry	C6	1.22884e-09	1.12132e-08	99	47	10	0.142892	TRUE	0.212766	69.9828
T-B_XY_Null	EG13909	1.98063e-09	1.60651e-08	97	56	10	0.166815	FALSE	0.178571	59.9466
T-B_XX_Null	AB056442	3.9116e-09	2.85547e-08	110	53	10	0.179038	FALSE	0.188679	55.8542
T-B_XX_Null	Mgst3	1.18936e-08	7.89304e-08	110	72	10	0.243221	TRUE	0.138889	41.1149
T-B_XY_Null	Es31	3.26863e-08	1.98842e-07	97	36	9	0.107238	FALSE	0.25	83.9253
T-B_XY_Sry	Cyp7b1	6.95412e-07	3.90501e-06	30	68	8	0.0626478	FALSE	0.117647	127.698
T-B_XX_Null	EG13909	9.01508e-07	4.70072e-06	110	56	9	0.189172	FALSE	0.160714	47.5758
T-B_XX_Sry	Hsd3b5	1.12275e-06	5.46403e-06	99	73	9	0.221939	FALSE	0.123288	40.5517
T-B_XY_Sry	C8b	1.3616e-06	6.21232e-06	30	84	8	0.0773884	FALSE	0.0952381	103.375
T-B_XX_Null	Hsd3b5	2.11331e-06	9.07479e-06	110	73	9	0.246599	FALSE	0.123288	36.4965
T-B_XY_Null	C8b	2.33676e-06	9.47688e-06	97	84	9	0.250223	TRUE	0.107143	35.968
T-B_XX_Null	C8b	3.64396e-06	1.40005e-05	110	84	9	0.283758	TRUE	0.107143	31.7172
T-B_XX_Sry	Hao3	5.33471e-06	1.94717e-05	99	37	8	0.11249	FALSE	0.216216	71.1177
T-B_XX_Null	Es31	1.27321e-05	4.42591e-05	110	36	8	0.12161	FALSE	0.222222	65.7838
T-B_XY_Null	Cyp2a22	1.79409e-05	5.9531e-05	97	46	8	0.137027	FALSE	0.173913	58.3828
T-B_XY_Null	C6	2.48402e-05	7.60816e-05	97	47	8	0.140006	TRUE	0.170213	57.1406
T-B_XY_Null	AB056442	2.50131e-05	7.60816e-05	97	53	8	0.157879	FALSE	0.150943	50.6719
T-B_XY_Null	Serpina6	3.5322e-05	0.00010314	97	51	8	0.151921	TRUE	0.156863	52.659
T-B_XY_Sry	C6	3.88228e-05	0.000109003	30	47	7	0.0433007	TRUE	0.148936	161.66
T-B_XY_Null	Hsd3b5	8.73175e-05	0.000236081	97	73	8	0.217455	FALSE	0.109589	36.7892
T-B_XY_Null	Hao3	0.000534457	0.00139341	97	37	7	0.110217	FALSE	0.189189	63.511
T-B_XY_Null	Gstt3	0.000752409	0.00189399	97	36	7	0.107238	FALSE	0.194444	65.2752
T-B_XX_Sry	Cyp2a22	0.00112911	0.00274751	99	46	7	0.139852	FALSE	0.152174	50.0529
T-B_XX_Null	C8a	0.00173644	0.00408905	110	43	7	0.145257	FALSE	0.162791	48.1905
T-B_XX_Sry	AB056442	0.00209063	0.00476924	99	53	7	0.161134	FALSE	0.132075	43.4422
T-B_XX_Null	Egfr	0.0028981	0.00641094	110	50	7	0.168903	FALSE	0.14	41.4438
T-B_XY_Sry	EG13909	0.00472668	0.0101485	30	56	6	0.0515923	FALSE	0.107143	116.296
T-B_XY_Sry	Hsd3b5	0.011135	0.0232244	30	73	6	0.0672542	TRUE	0.0821918	89.2137
T-B_XY_Null	Slco1a4	0.0170139	0.0345004	97	27	6	0.0804287	TRUE	0.222222	74.6002
T-B_XX_Sry	Nudt7	0.0275153	0.0526055	99	33	6	0.100329	TRUE	0.181818	59.8035
T-B_XX_Null	Hamp2	0.0279955	0.0526055	110	35	6	0.118232	TRUE	0.171429	50.7475
T-B_XY_Null	BC014805	0.0281043	0.0526055	97	37	6	0.110217	FALSE	0.162162	54.438
T-B_XX_Sry	BC014805	0.0416383	0.07599	99	37	6	0.11249	FALSE	0.162162	53.3382
T-B_XX_Null	2810007J24Rik	0.0477855	0.0837323	110	36	6	0.12161	FALSE	0.166667	49.3379
T-B_XX_Sry	Serpina4-ps1	0.0481747	0.0837323	99	43	6	0.130731	TRUE	0.139535	45.8957
T-B_XX_Sry	MMT00081689	0.0514391	0.0861554	99	46	6	0.139852	FALSE	0.130435	42.9025
T-B_XX_Null	Hao3	0.0519293	0.0861554	110	37	6	0.124988	FALSE	0.162162	48.0044
T-B_XY_Null	Egfr	0.0651253	0.101619	97	50	6	0.148942	FALSE	0.12	40.2841
T-B_XX_Sry	C9	0.0660239	0.101619	99	51	6	0.155053	TRUE	0.117647	38.6964
T-B_XX_Null	Mup3	0.0663593	0.101619	110	40	6	0.135123	FALSE	0.15	44.4041
T-B_XX_Null	Cyp2a22	0.0668177	0.101619	110	46	6	0.155391	FALSE	0.130435	38.6123
T-B_XY_Null	Abcb1a	0.0772924	0.11515	97	56	6	0.166815	FALSE	0.107143	35.968
T-B_XY_Null	C9	0.0821865	0.119992	97	51	6	0.151921	TRUE	0.117647	39.4942
T-B_XY_Sry	Cyp2b9	0.113849	0.16296	30	38	5	0.0350091	TRUE	0.131579	142.82
T-B_XY_Sry	Serpina4-ps1	0.140704	0.197527	30	43	5	0.0396155	TRUE	0.116279	126.213
T-B_XY_Sry	Egfr	0.151942	0.209279	30	50	5	0.0460646	FALSE	0.1	108.543
T-B_XY_Sry	AB056442	0.181141	0.244876	30	53	5	0.0488284	FALSE	0.0943396	102.399
T-B_XX_Null	A430110L20Rik	0.20271	0.264334	110	306	7	1.03369	FALSE	0.0228758	6.77187
T-B_XX_Sry	Ehhadh	0.202777	0.264334	99	76	6	0.23106	FALSE	0.0789474	25.9673
T-B_XY_Sry	Mgst3	0.327188	0.41903	30	72	5	0.066333	TRUE	0.0694444	75.3773
T-B_XX_Sry	Slco1a4	0.451721	0.568545	99	27	5	0.082087	TRUE	0.185185	60.911
T-B_XX_Sry	Susd4	0.498957	0.617354	99	30	5	0.0912078	FALSE	0.166667	54.8199
T-B_XX_Null	Cyp3a44	0.545515	0.663709	110	26	5	0.0878297	FALSE	0.192308	56.9283
T-B_XY_Null	Susd4	0.57971	0.693751	97	30	5	0.0893652	FALSE	0.166667	55.9502
T-B_XY_Null	Cyp2a5	0.64443	0.758764	97	30	5	0.0893652	TRUE	0.166667	55.9502
T-B_XX_Sry	CU075549.1	0.688111	0.797335	99	32	5	0.0972883	FALSE	0.15625	51.3936
T-B_XY_Null	Abcd2	0.741513	0.845789	97	34	5	0.101281	TRUE	0.147059	49.3678
T-B_XX_Sry	Serpina3c	0.774063	0.869332	99	33	5	0.100329	FALSE	0.151515	49.8362
T-B_XX_Null	Pcolce2	0.80177	0.886807	110	32	5	0.108098	FALSE	0.15625	46.2543
T-B_XX_Null	Nudt7	0.814798	0.887765	110	33	5	0.111476	TRUE	0.151515	44.8526
T-B_XX_Sry	2810007J24Rik	0.835631	0.897074	99	36	5	0.109449	FALSE	0.138889	45.6832
T-B_XX_Sry	Ablim3	0.887647	0.939105	99	37	5	0.11249	FALSE	0.135135	44.4485
T-B_XX_Sry	Abcd2	0.90556	0.94437	99	34	5	0.103369	FALSE	0.147059	48.3705
T-B_XX_Sry	1700040L02Rik	0.93932	0.958093	99	38	5	0.11553	FALSE	0.131579	43.2788
T-B_XX_Null	Gstt3	0.944968	0.958093	110	36	8	0.12161	TRUE	0.222222	65.7838
T-B_XX_Null	CU075549.1	0.99106	0.99106	110	32	5	0.108098	FALSE	0.15625	46.2543
