## Supplemental Tables for "Relative contributions of sex hormones, sex chromosomes, and gonads to sex differences in tissue gene regulation": Supplemental_Table_S9.xlsx

### Sheet: wKDA.ING_1wayANOVA_fdr0.05_netw
Supplemental Table S9: Key Driver genes for each genotype in inguinal adipose tissue
MODULE	NODE	P	FDR	N.mod	N.neigh	N.obsrv	N.expct	MEMBER	FILL	FOLD
E-B_XX_Null	Mrc1	1.46354e-13	1.18546e-11	286	75	13	0.769838	TRUE	0.173333	16.8867
E-B_XX_Null	Pla1a	4.82835e-10	1.95548e-08	286	31	11	0.3182	TRUE	0.354839	34.5695
E-B_XX_Null	Tbxas1	4.79939e-09	1.29584e-07	286	69	11	0.708251	TRUE	0.15942	15.5312
E-B_XX_Null	Ccdc109b	8.29438e-09	1.67961e-07	286	70	11	0.718516	FALSE	0.157143	15.3093
E-B_XX_Null	Emr1	1.50484e-08	2.43785e-07	286	95	11	0.975128	FALSE	0.115789	11.2806
E-B_XX_Sry	Col1a2	1.35446e-07	1.82852e-06	180	58	10	0.37469	FALSE	0.172414	26.6887
E-B_XX_Null	Bmper	2.72401e-07	3.15207e-06	286	45	10	0.461903	FALSE	0.222222	21.6496
E-B_XX_Null	Fcer1g	1.99927e-06	2.02426e-05	286	94	10	0.964864	TRUE	0.106383	10.3642
E-B_XX_Null	Lgmn	2.26791e-06	2.04112e-05	286	87	10	0.893012	TRUE	0.114943	11.1981
E-B_XX_Sry	Prrx2	1.95943e-05	0.000158714	180	77	9	0.497434	FALSE	0.116883	18.0929
E-B_XX_Null	Fcgr2b	2.56451e-05	0.000188841	286	46	9	0.472167	FALSE	0.195652	19.061
E-B_XX_Sry	Mrc1	2.89975e-05	0.000195733	180	75	9	0.484514	FALSE	0.12	18.5753
E-B_XX_Null	Gas7	6.72203e-05	0.000418834	286	76	9	0.780103	TRUE	0.118421	11.5369
E-B_XX_Sry	Mfap2	7.47026e-05	0.000432208	180	33	8	0.213186	TRUE	0.242424	37.5259
E-B_XX_Null	Col1a2	8.48117e-05	0.000443183	286	58	9	0.595341	FALSE	0.155172	15.1174
E-B_XX_Null	Kcnk13	8.75423e-05	0.000443183	286	80	9	0.821161	FALSE	0.1125	10.9601
E-B_XX_Null	Vsig4	0.000600316	0.00286033	286	37	8	0.379787	TRUE	0.216216	21.0644
E-B_XX_Null	Ms4a6c	0.000769999	0.003465	286	39	8	0.400316	FALSE	0.205128	19.9842
E-B_XX_Sry	Gas7	0.00137319	0.00585414	180	76	8	0.490974	TRUE	0.105263	16.2942
E-B_XX_Sry	Npl	0.00192187	0.00778358	180	83	8	0.536195	FALSE	0.0963855	14.9199
E-B_XX_Null	Plod2	0.00214468	0.00808032	286	63	8	0.646664	TRUE	0.126984	12.3712
E-B_XX_Null	Fbn1	0.00237756	0.00808032	286	60	8	0.615871	FALSE	0.133333	12.9897
E-B_XX_Null	Skap2	0.00238353	0.00808032	286	78	8	0.800632	FALSE	0.102564	9.99211
E-B_XX_Null	Fcgr3	0.00239417	0.00808032	286	58	8	0.595341	TRUE	0.137931	13.4377
E-B_XX_Sry	Ifit1	0.0032907	0.0106619	180	29	7	0.187345	FALSE	0.241379	37.3642
E-B_XX_Null	Prrx2	0.0041858	0.0130404	286	77	8	0.790367	FALSE	0.103896	10.1219
E-B_XX_Null	Clec4a3	0.00474006	0.0142202	286	74	8	0.759574	TRUE	0.108108	10.5322
E-B_XX_Null	Timp1	0.00795564	0.0230145	286	95	8	0.975128	TRUE	0.0842105	8.20405
E-B_XY_Sry	Irf7	0.00937288	0.0261794	94	22	6	0.0742203	TRUE	0.272727	80.8404
E-B_XX_Sry	Bmper	0.0124735	0.0336784	180	45	7	0.290708	TRUE	0.155556	24.0791
E-B_XX_Null	Mfap2	0.0166595	0.0435297	286	33	7	0.338729	FALSE	0.212121	20.6655
E-B_XX_Sry	Fbln7	0.0239776	0.0588966	180	60	7	0.387611	FALSE	0.116667	18.0594
E-B_XX_Sry	Plod2	0.0239949	0.0588966	180	63	7	0.406991	TRUE	0.111111	17.1994
E-B_XX_Null	Mmp2	0.0266609	0.0622628	286	46	7	0.472167	TRUE	0.152174	14.8253
E-B_XX_Null	Wisp2	0.0269037	0.0622628	286	42	7	0.431109	TRUE	0.166667	16.2372
E-B_XX_Null	Folr2	0.0341387	0.076812	286	45	7	0.461903	TRUE	0.155556	15.1547
E-B_XX_Sry	Tbxas1	0.0354752	0.0776619	180	69	7	0.445752	FALSE	0.101449	15.7038
E-B_XX_Null	Fcna	0.0420137	0.0895555	286	52	7	0.533754	FALSE	0.134615	13.1146
E-B_XX_Null	Efemp1	0.044476	0.0904619	286	43	7	0.441374	FALSE	0.162791	15.8596
E-B_XY_Sry	Rtp4	0.0446725	0.0904619	94	40	6	0.134946	FALSE	0.15	44.4622
E-B_XX_Null	Fcgr1	0.046787	0.0922571	286	50	7	0.513225	FALSE	0.14	13.6392
E-B_XX_Sry	Irf7	0.047837	0.0922571	180	22	6	0.142124	TRUE	0.272727	42.2167
E-B_XX_Sry	Timp1	0.0504832	0.0950962	180	95	7	0.613717	TRUE	0.0736842	11.4059
E-B_XX_Null	Ms4a6d	0.0959062	0.174465	286	67	7	0.687722	TRUE	0.104478	10.1785
E-B_XX_Sry	Emr1	0.0969249	0.174465	180	95	7	0.613717	FALSE	0.0736842	11.4059
E-B_XX_Null	Ptgis	0.104136	0.18337	286	78	7	0.800632	TRUE	0.0897436	8.7431
E-B_XX_Null	P2ry6	0.119868	0.206581	286	74	7	0.759574	FALSE	0.0945946	9.2157
E-B_XX_Null	Igsf6	0.131098	0.221229	286	88	7	0.903277	FALSE	0.0795455	7.74956
E-B_XX_Sry	Oas2	0.151099	0.249777	180	31	6	0.200266	TRUE	0.193548	29.9602
E-B_XX_Sry	Akr1c14	0.163463	0.26481	180	31	6	0.200266	FALSE	0.193548	29.9602
E-B_XX_Sry	Rtp4	0.188313	0.295167	180	40	6	0.258407	FALSE	0.15	23.2192
E-B_XX_Sry	Vsig4	0.18949	0.295167	180	37	6	0.239027	FALSE	0.162162	25.1018
E-B_XX_Sry	Cidea	0.214304	0.32752	180	41	6	0.264867	TRUE	0.146341	22.6528
E-B_XX_Null	C3ar1	0.236693	0.35504	286	96	7	0.985393	FALSE	0.0729167	7.10377
E-B_XX_Null	Clic1	0.252069	0.371229	286	97	7	0.995657	FALSE	0.0721649	7.03053
E-B_XY_Null	Timp1	0.265169	0.383548	77	95	6	0.262535	TRUE	0.0631579	22.8541
E-B_XX_Sry	Cox8b	0.321193	0.455887	180	45	6	0.290708	TRUE	0.133333	20.6393
E-B_XX_Sry	Col3a1	0.326438	0.455887	180	46	6	0.297168	FALSE	0.130435	20.1906
E-B_XX_Null	Col2a1	0.389804	0.535155	286	30	6	0.307935	FALSE	0.2	19.4846
E-B_XX_Null	Hp	0.404048	0.545465	286	32	6	0.328464	TRUE	0.1875	18.2668
E-B_XX_Null	Snx5	0.446885	0.593405	286	32	6	0.328464	FALSE	0.1875	18.2668
E-B_XX_Sry	Cpxm1	0.454549	0.593729	180	50	6	0.323009	TRUE	0.12	18.5753
E-B_XX_Sry	Ppara	0.461789	0.593729	180	59	6	0.381151	FALSE	0.101695	15.7418
E-B_XX_Sry	Hexa	0.516428	0.653604	180	57	6	0.36823	TRUE	0.105263	16.2942
E-B_XX_Sry	Vcan	0.590339	0.735654	180	58	6	0.37469	FALSE	0.103448	16.0132
E-B_XX_Sry	Ccdc109b	0.60127	0.736387	180	70	6	0.452213	FALSE	0.0857143	13.2681
E-B_XX_Null	P2ry12	0.60911	0.736387	286	40	6	0.41058	FALSE	0.15	14.6135
E-B_XX_Sry	Acadvl	0.624834	0.744287	180	63	6	0.406991	FALSE	0.0952381	14.7423
E-B_XX_Null	Unc45b	0.699288	0.820903	286	44	6	0.451638	FALSE	0.136364	13.285
E-B_XY_Sry	Oas2	0.71185	0.823712	94	31	5	0.104583	TRUE	0.16129	47.8089
E-B_XX_Null	C1qb	0.742823	0.839263	286	44	6	0.451638	TRUE	0.136364	13.285
E-B_XX_Null	Col3a1	0.746428	0.839263	286	46	6	0.472167	FALSE	0.130435	12.7074
E-B_XX_Null	MMT00062748	0.756373	0.839263	286	44	6	0.451638	FALSE	0.136364	13.285
E-B_XX_Sry	Lbp	0.791769	0.859428	180	75	6	0.484514	TRUE	0.08	12.3836
E-B_XX_Null	Tcf15	0.803835	0.859428	286	45	6	0.461903	FALSE	0.133333	12.9897
E-B_XY_Sry	Ifit1	0.806377	0.859428	94	29	5	0.0978358	FALSE	0.172414	51.106
E-B_XX_Sry	Rsad2	0.879925	0.923092	180	20	5	0.129204	FALSE	0.25	38.6986
E-B_XY_Sry	Fhl1	0.888903	0.923092	94	34	5	0.114704	FALSE	0.147059	43.5904
E-B_XX_Null	Mfap5	0.926989	0.950457	286	47	6	0.482432	FALSE	0.12766	12.437
E-B_XX_Null	Basp1	0.954719	0.966653	286	46	6	0.472167	FALSE	0.130435	12.7074
E-B_XX_Sry	Ctsk	0.988066	0.988066	180	76	6	0.490974	FALSE	0.0789474	12.2206
