## Supplemental Tables for "Relative contributions of sex hormones, sex chromosomes, and gonads to sex differences in tissue gene regulation": Supplemental_Table_S11.xlsx

### Sheet: Description
Supplemental Table S11: Cardiometabolic Disease Enrichment Results based on One Way ANOVA DEGs in Inguinal Adipose Tissue
Each tab contains the disease enrichment results for a given disease trait e.g. "CAD Adipose DEGs" refers to the enrichment results for Testosterone or Estradiol Adipose DEGs in each genotype for Coronary Artery Disease
CAD = Coronary Artery Disease
T2D = Type 2 Diabetes
Fasting Glucose
BMI Women = Body Mass Index in Women
Childhood BMI = Body Mass Index in children
BMI = Body Mass Index
Total Cholesterol
Triglyceride
LDL = Low-density Lipoprotein
HDL = High-density Lipoprotein

### Sheet: CAD Adipose DEGs
MODULE	P	FREQ	NGENES	NMARKER	DENSITY	FDR
_ctrlA	1.69977e-52	0	254	3081	0.486992	1.69977e-51
_ctrlB	1.05918e-26	0	254	3081	0.985605	5.29592e-26
E-B_XY_Sry	0.000120343	0	295	2405	0.988898	0.000401144
E-B_XX_Null	0.0110399	0.0106343	486	2850	0.991304	0.0275998
T-B_XX_Null	0.0163273	0.0157463	123	1535	0.996106	0.0305854
T-B_XY_Null	0.0186696	0.0181445	84	1037	0.987619	0.0325862
E-B_XY_Null	0.030985	0.0304828	330	2027	0.963861	0.0442642
T-B_XY_Sry	0.0497188	0.050142	136	1272	0.989883	0.0621485
T-B_XX_Sry	0.180629	0.182423	213	2367	0.985429	0.200699
E-B_XX_Sry	0.2404	0.241843	385	2423	0.993033	0.2404

### Sheet: T2D Adipose DEGs
MODULE	P	FREQ	NGENES	NMARKER	DENSITY	FDR
_ctrlA	5.71538e-171	0	239	1677	0.567919	5.71538e-170
_ctrlB	3.44856e-118	0	239	1677	0.977843	1.72428e-117
T-B_XY_Sry	3.12979e-06	0	132	1034	0.986641	1.04326e-05
E-B_XX_Null	0.000161521	0.000177368	485	2447	0.989486	0.000403801
E-B_XX_Sry	0.00964581	0.00987348	384	1905	0.99064	0.0192916
E-B_XY_Sry	0.0127145	0.0127705	277	1856	0.986185	0.0211908
T-B_XX_Sry	0.116267	0.114698	201	1862	0.989899	0.147735
E-B_XY_Null	0.118817	0.117477	337	1635	0.973794	0.150771
T-B_XX_Null	0.751375	0.752927	119	1014	0.994118	0.797523
T-B_XY_Null	0.797523	0.797978	80	620	1	0.824541

### Sheet: Fasting Glucose Adipose DEGs
MODULE	P	FREQ	NGENES	NMARKER	DENSITY	FDR
_ctrlA	4.39802e-108	0	214	708	0.918228	4.39802e-107
_ctrlB	1.76383e-82	0	214	708	0.977901	8.81913e-82
T-B_XY_Sry	0.00176155	0.00179503	122	317	0.996855	0.00587183
T-B_XY_Null	0.00544885	0.00551033	76	198	1	0.0136221
T-B_XX_Null	0.0074796	0.00751409	109	286	0.989619	0.0149592
T-B_XX_Sry	0.0347032	0.0343143	183	450	0.995575	0.0578387
E-B_XX_Null	0.0415281	0.0409518	428	1050	0.992439	0.0593258
E-B_XX_Sry	0.129204	0.129618	346	896	0.995556	0.161505
E-B_XY_Sry	0.173611	0.174118	246	638	0.990683	0.192901
E-B_XY_Null	0.32946	0.329075	286	712	0.991643	0.32946

### Sheet: BMI Women Adipose DEGs
MODULE	P	FREQ	NGENES	NMARKER	DENSITY	FDR
_ctrlA	1.08893e-189	0	212	669	0.934247	1.08893e-188
_ctrlB	7.02345e-96	0	212	669	0.985272	3.51172e-95
T-B_XX_Null	0.0127195	0.0129148	102	267	0.996269	0.0423984
E-B_XY_Sry	0.0185789	0.0187594	248	650	0.989346	0.0464473
T-B_XX_Sry	0.0446009	0.0441176	177	459	0.995662	0.0892018
E-B_XX_Null	0.0588179	0.0583993	422	1069	0.994419	0.0980299
E-B_XY_Null	0.142774	0.142487	280	693	0.994261	0.203962
T-B_XY_Sry	0.171353	0.171427	124	315	1	0.214191
E-B_XX_Sry	0.234012	0.233173	349	905	0.994505	0.260013
T-B_XY_Null	0.73452	0.73322	73	177	0.994382	0.73452

### Sheet: Childhood BMI Adipose DEGs
MODULE	P	FREQ	NGENES	NMARKER	DENSITY	FDR
_ctrlA	4.77624e-187	0	225	758	0.827428	4.77624e-186
_ctrlB	1.01546e-83	0	225	758	0.984416	5.07728e-83
T-B_XY_Sry	0.005866	0.00602216	129	304	0.996721	0.0195533
E-B_XX_Null	0.014132	0.0140211	430	1093	0.992734	0.0317121
T-B_XX_Sry	0.0164078	0.0161817	189	485	0.995893	0.0351765
E-B_XX_Sry	0.038729	0.0393049	353	993	0.993	0.0645484
E-B_XY_Null	0.0840541	0.0843102	300	772	0.996129	0.120077
E-B_XY_Sry	0.188806	0.188618	262	689	0.991367	0.236008
T-B_XY_Null	0.333731	0.333701	75	207	1	0.370812
T-B_XX_Null	0.600059	0.600055	113	273	0.98556	0.600059

### Sheet: Total Cholesterol Adipose DEGs
MODULE	P	FREQ	NGENES	NMARKER	DENSITY	FDR
_ctrlA	4.8131e-69	0	225	1129	0.723245	4.8131e-68
_ctrlB	1.75686e-30	0	225	1129	0.963311	8.78431e-30
T-B_XX_Sry	0.00214421	0.00180969	187	667	0.99701	0.00714738
T-B_XX_Null	0.0044449	0.00404023	113	433	0.995402	0.0111123
E-B_XY_Sry	0.00761934	0.00681789	264	984	0.991935	0.0152387
E-B_XY_Null	0.0139144	0.0126257	294	1035	0.989484	0.0231907
T-B_XY_Sry	0.0355286	0.0346787	131	489	0.995927	0.0507552
E-B_XX_Null	0.178844	0.17937	428	1489	0.988056	0.223556
T-B_XY_Null	0.353688	0.354699	71	269	1	0.365954
E-B_XX_Sry	0.365954	0.367367	369	1416	0.993684	0.386088

### Sheet: Triglyceride Adipose DEGs
MODULE	P	FREQ	NGENES	NMARKER	DENSITY	FDR
_ctrlA	1.95347e-114	0	225	1106	0.729144	1.95347e-113
_ctrlB	9.95572e-45	0	225	1106	0.965939	4.97786e-44
E-B_XX_Sry	2.05569e-10	0	356	1410	0.993658	6.85231e-10
E-B_XY_Null	3.48049e-06	0	295	1000	0.992063	8.70123e-06
T-B_XX_Sry	7.91806e-06	0	193	645	0.998452	1.58361e-05
T-B_XX_Null	0.000160047	0.000164916	114	438	0.99095	0.000266745
E-B_XY_Sry	0.0166878	0.0168214	257	995	0.993014	0.0238398
E-B_XX_Null	0.0289892	0.0288438	441	1516	0.988266	0.0362365
T-B_XY_Sry	0.403265	0.403335	125	468	1	0.443648
T-B_XY_Null	0.443648	0.443558	79	223	1	0.495682

### Sheet: LDL Adipose DEGs
MODULE	P	FREQ	NGENES	NMARKER	DENSITY	FDR
_ctrlA	1.14748e-84	0	216	1078	0.778832	1.14748e-83
_ctrlB	4.95055e-47	0	216	1078	0.976449	2.47527e-46
E-B_XY_Sry	0.000123765	8.29944e-05	249	922	0.98927	0.000407904
T-B_XX_Null	0.000163713	8.29944e-05	111	399	0.995012	0.000544204
T-B_XX_Sry	0.00139968	0.00127258	183	604	0.99179	0.00279936
E-B_XX_Sry	0.00579784	0.00580961	355	1310	0.991673	0.00966307
E-B_XX_Null	0.0545734	0.054638	427	1412	0.990877	0.077962
T-B_XY_Null	0.136741	0.136664	74	235	1	0.170926
E-B_XY_Null	0.165416	0.165629	283	972	0.995902	0.183796
T-B_XY_Sry	0.378587	0.378621	125	408	0.997555	0.378587

### Sheet: HDL Adipose DEGs
MODULE	P	FREQ	NGENES	NMARKER	DENSITY	FDR
_ctrlA	3.45728e-108	0	220	1148	0.781171	3.45728e-107
_ctrlB	2.90274e-70	0	220	1148	0.96796	1.45137e-69
E-B_XX_Sry	1.41108e-11	0	351	1487	0.994649	4.7036e-11
T-B_XX_Null	4.64932e-07	0	111	435	0.993151	1.16233e-06
T-B_XX_Sry	2.3853e-06	0	183	664	0.996997	4.77059e-06
E-B_XY_Sry	1.40636e-05	0	257	1025	0.993217	2.34394e-05
E-B_XX_Null	1.73898e-05	0	442	1546	0.990391	2.48426e-05
E-B_XY_Null	7.61067e-05	5.55469e-05	285	1083	0.997238	9.07206e-05
T-B_XY_Sry	8.36244e-05	5.55469e-05	121	469	1	0.00211899
T-B_XY_Null	0.792352	0.792099	72	191	1	0.792352
