## Supplemental Tables for "Relative contributions of sex hormones, sex chromosomes, and gonads to sex differences in tissue gene regulation": Supplemental_Table_S12.xlsx

### Sheet: Description
Supplemental Table S12: Autoimmune Disease Enrichment Results based on One Way ANOVA DEGs in Inguinal Adipose Tissue
Each tab contains the disease enrichment results for a given disease trait e.g. "IBD Adipose DEGs" refers to the enrichment results for Testosterone or Estradiol Adipose DEGs in each genotype for Inflammatory Bowel Disease
IBD = Inflammatory Bowel Disease
Ulcerative Colitis
Crohn's Disease
T1D = Type 1 Diabetes

### Sheet: IBD Adipose DEGs
MODULE	P	FREQ	NGENES	NMARKER	DENSITY	FDR
_ctrlA	7.104e-240	0	240	1111	0.783743	7.104e-239
_ctrlB	1.36922e-67	0	240	1111	0.977993	6.84608e-67
E-B_XX_Null	0.0158404	0.015625	499	1755	0.98929	0.044167
T-B_XY_Sry	0.0176927	0.0175132	129	462	1	0.0470865
T-B_XX_Null	0.0680165	0.0684479	127	456	0.989154	0.125771
T-B_XY_Null	0.078322	0.0785971	76	270	0.99631	0.137195
E-B_XY_Sry	0.135861	0.137415	281	998	0.994024	0.194087
T-B_XX_Sry	0.191259	0.192457	200	689	0.994228	0.239074
E-B_XY_Null	0.793186	0.792343	333	1095	0.99636	0.801283
E-B_XX_Sry	0.801283	0.800179	390	1411	0.989481	0.806825

### Sheet: Ulcerative Colitis Adipose DEGs
MODULE	P	FREQ	NGENES	NMARKER	DENSITY	FDR
_ctrlA	1.94202e-227	0	240	1130	0.795034	1.94202e-226
_ctrlB	3.66884e-94	0	240	1130	0.980903	1.83442e-93
T-B_XY_Sry	0.00325156	0.00319388	130	497	1	0.0108385
T-B_XX_Sry	0.00732615	0.00733243	205	725	0.991792	0.0183154
T-B_XX_Null	0.0244129	0.0246964	125	456	0.987013	0.0488258
E-B_XX_Null	0.0531771	0.0529915	487	1727	0.985731	0.0886286
E-B_XY_Sry	0.0805715	0.0804318	276	1066	0.990706	0.115102
E-B_XX_Sry	0.486732	0.485335	387	1449	0.991108	0.54856
E-B_XY_Null	0.497583	0.495951	337	1137	0.991282	0.553263
T-B_XY_Null	0.557631	0.5565	82	286	0.996516	0.557631

### Sheet: Crohn's Disease Adipose DEGs
MODULE	P	FREQ	NGENES	NMARKER	DENSITY	FDR
_ctrlA	1.12936e-146	0	235	1142	0.801894	1.12936e-145
_ctrlB	3.84138e-90	0	235	1142	0.973572	1.92069e-89
T-B_XY_Null	0.00132314	0.00122181	74	297	1	0.00441048
T-B_XY_Sry	0.00297233	0.00296726	127	489	1	0.00562227
E-B_XX_Null	0.00320251	0.00321162	479	1779	0.987785	0.00573997
E-B_XY_Sry	0.00344268	0.00342107	282	1036	0.991388	0.00601296
T-B_XX_Null	0.00546462	0.00541088	118	476	0.989605	0.0078066
T-B_XX_Sry	0.00786243	0.00750541	188	705	0.994358	0.00982803
E-B_XY_Null	0.0511717	0.0512812	328	1173	0.987374	0.0568575
E-B_XX_Sry	0.0937263	0.0947078	380	1406	0.995751	0.0937263

### Sheet: T1D Adipose DEGs
MODULE	P	FREQ	NGENES	NMARKER	DENSITY	FDR
_ctrlA	2.08172e-57	0	221	13375	0.689406	1.87355e-56
_ctrlB	8.95124e-25	0	221	13375	0.980213	4.02806e-24
T-B_XX_Sry	8.28271e-07	0	221	8560	0.997553	2.48481e-06
T-B_XY_Sry	3.56275e-05	2.95212e-05	144	5266	0.998862	7.2196e-05
E-B_XY_Sry	4.08868e-05	4.42818e-05	289	11480	0.996874	8.17556e-05
T-B_XY_Null	0.000174617	0.000118085	84	3078	1	0.000261925
T-B_XX_Null	0.000825573	0.000708508	135	5012	0.999601	0.00106145
E-B_XX_Sry	0.00191097	0.00174175	417	15749	0.99526	0.00214984
E-B_XY_Null	0.15745	0.15934	360	12530	0.988716	0.15745
