## Supplemental Tables for "Relative contributions of sex hormones, sex chromosomes, and gonads to sex differences in tissue gene regulation": Supplemental_Table_S14.xlsx

### Sheet: Description
Supplemental Table S14: Autoimmune Disease Enrichment Results based on One Way ANOVA DEGs in Liver
Each tab contains the disease enrichment results for a given disease trait e.g. "IBD Liver DEGs" refers to the enrichment results for Testosterone or Estradiol Liver DEGs in each genotype for Inflammatory Bowel Disease
IBD = Inflammatory Bowel Disease
Ulcerative Colitis
Crohn's Disease
T1D = Type 1 Diabetes

### Sheet: IBD Liver DEGs
MODULE	P	FREQ	NGENES	NMARKER	DENSITY	FDR
_ctrlA	6.3163e-171	0	184	585	0.838539	6.3163e-170
_ctrlB	7.10863e-71	0	184	585	0.993209	3.55431e-70
T-B_XX_Sry	2.6828e-05	8.35375e-05	269	818	0.991515	8.94266e-05
E-B_XX_Null	0.000135037	0.000194921	180	529	0.98694	0.000337591
T-B_XX_Null	0.0120923	0.0118623	225	704	0.992948	0.0241847
T-B_XY_Sry	0.0331244	0.0331366	179	590	0.989933	0.0552074
T-B_XY_Null	0.0789149	0.0790544	227	649	0.989329	0.112736
E-B_XY_Null	0.186118	0.186511	93	296	0.989967	0.232647
E-B_XX_Sry	0.38005	0.380987	159	491	0.98004	0.422278
E-B_XY_Sry	0.794863	0.794331	189	534	0.990724	0.794863

### Sheet: Ulcerative Colitis Liver DEGs
MODULE	P	FREQ	NGENES	NMARKER	DENSITY	FDR
_ctrlA	2.831e-199	0	181	660	0.79427	2.831e-198
_ctrlB	4.85033e-85	0	181	660	0.982143	2.42517e-84
E-B_XX_Null	1.41469e-16	0	163	569	0.996497	4.06821e-16
T-B_XY_Sry	1.6285e-16	0	178	617	0.993559	9.2601e-16
T-B_XX_Sry	1.85841e-14	0	267	855	0.994186	3.71681e-14
T-B_XX_Null	4.31996e-12	0	219	713	0.990278	7.19994e-12
E-B_XX_Sry	0.0119891	0.0117422	160	467	0.991507	0.0171273
T-B_XY_Null	0.143317	0.143492	217	621	0.992013	0.179146
E-B_XY_Sry	0.479967	0.479653	185	532	0.994393	0.533296
E-B_XY_Null	0.885345	0.885279	85	275	1	0.885345

### Sheet: Crohn's Disease Liver DEGs
MODULE	P	FREQ	NGENES	NMARKER	DENSITY	FDR
_ctrlA	4.02789e-195	0	179	653	0.853081	4.02789e-194
_ctrlB	1.87982e-54	0	179	653	0.992401	9.39911e-54
E-B_XX_Null	0.000373619	0.000397141	166	541	0.994485	0.0012454
T-B_XX_Sry	0.0117728	0.0116495	270	852	0.984971	0.029432
T-B_XY_Null	0.0358601	0.0361398	231	669	0.986726	0.0717202
E-B_XY_Null	0.111263	0.110714	93	301	0.986885	0.185438
T-B_XX_Null	0.133094	0.131674	221	695	0.990028	0.190134
T-B_XY_Sry	0.214677	0.214191	178	605	0.985342	0.268346
E-B_XY_Sry	0.712523	0.712338	181	544	0.990893	0.791692
E-B_XX_Sry	0.999992	0.999956	152	470	0.983264	0.999992

### Sheet: T1D Liver DEGs
MODULE	P	FREQ	NGENES	NMARKER	DENSITY	FDR
_ctrlA	3.24813e-11	4.99002e-05	64	2549	0.812971	3.24813e-10
_ctrlB	1.14856e-06	4.99002e-05	64	2549	0.936444	5.74279e-06
E-B_XX_Null	0.000114766	4.99002e-05	53	2384	0.96129	0.000310378
T-B_XY_Sry	0.000139255	4.99002e-05	68	2798	0.975253	0.00032565
T-B_XX_Null	0.000161928	4.99002e-05	71	2218	0.955623	0.000345696
T-B_XX_Sry	0.000239013	4.99002e-05	95	2790	0.966736	0.000398355
T-B_XY_Null	0.102699	0.10647	69	1814	0.998349	0.146713
E-B_XY_Sry	0.615341	0.606936	60	1207	1	0.769176
E-B_XY_Null	0.921392	0.921756	31	872	1	1
E-B_XX_Sry	1	1	55	790	1	1
