## Supplemental Tables for "Relative contributions of sex hormones, sex chromosomes, and gonads to sex differences in tissue gene regulation": Supplemental_Table_S16.xlsx

### Sheet: Description
Supplemental Table S16: Cardiometabolic Disease Enrichment Results based on Two Way ANOVA Gonad DEGs in Liver
Each tab contains the disease enrichment results for a given disease trait e.g. "CAD Liver DEGs" refers to the enrichment results for the Liver Two Way ANOVA Gonadal DEGs on differing hormonal backgrounds for Coronary Artery Disease
CAD = Coronary Artery Disease
T2D = Type 2 Diabetes
Fasting Glucose
BMI Women = Body Mass Index in Women
Childhood BMI = Body Mass Index in children
BMI = Body Mass Index
Total Cholesterol
Triglyceride
LDL = Low-density Lipoprotein
HDL = High-density Lipoprotein

### Sheet: CAD Liver DEGs
MODULE	P	FREQ	NGENES	NMARKER	DENSITY	FDR
_ctrlA	1.29915e-11	0	14	641	0.992267	4.67283e-07
_ctrlB	0.483072	0.484565	14	641	1	1
Gonad_B_Liver	0.580877	0.579566	14	641	1	1

### Sheet: Fasting Glucose Liver DEGs
MODULE	P	FREQ	NGENES	NMARKER	DENSITY	FDR
_ctrlA	5.82983e-43	0	23	74	0.955696	6.72983e-38
_ctrlB	0.00974573	0.0095355	23	74	0.986667	0.0428281
Gonad_B_Liver	0.707437	0.70591	29	94	1	1
Gonad_E_Liver	0.784785	0.783233	18	43	0.977273	1

### Sheet: BMI Women Liver DEGs
MODULE	P	FREQ	NGENES	NMARKER	DENSITY	FDR
_ctrlA	1.32853e-32	0	22	60	0.928	4.53e-27
_ctrlB	0.000361378	0.000273823	22	60	1	0.0330238
Gonad_B_Liver	0.0863116	0.0857065	27	70	1	1
Gonad_E_Liver	0.153226	0.153395	17	37	1	1

### Sheet: Childhood BMI Liver DEGs
MODULE	P	FREQ	NGENES	NMARKER	DENSITY	FDR
_ctrlA	1.97144e-42	0	34	139	0.923977	1.38001e-41
_ctrlB	2.8771e-17	0	34	139	0.958621	1.00699e-16
Gonad_E_Liver	0.202626	0.204347	18	64	0.984615	0.236397
Gonad_B_Liver	0.451763	0.451753	34	107	1	0.451763

### Sheet: BMI Liver DEGs
MODULE	P	FREQ	NGENES	NMARKER	DENSITY	FDR
_ctrlA	1.58137e-51	0	30	98	0.878788	1.10696e-50
_ctrlB	4.76055e-13	0	30	98	0.942308	1.66619e-12
Gonad_E_Liver	0.000205312	6.36375e-05	15	52	0.945455	0.000479061
Gonad_B_Liver	0.0106214	0.0102456	30	91	1	0.01487

### Sheet: Total Cholesterol Liver DEGs
MODULE	P	FREQ	NGENES	NMARKER	DENSITY	FDR
_ctrlA	7.41338e-94	0	33	147	0.871298	5.18937e-93
_ctrlB	4.73659e-11	0	33	147	0.993243	1.65781e-10
Gonad_E_Liver	0.00635728	0.0065083	17	54	0.981818	0.0148337
Gonad_B_Liver	0.109111	0.109618	33	101	1	0.190945

### Sheet: Triglyceride Liver DEGs
MODULE	P	FREQ	NGENES	NMARKER	DENSITY	FDR
_ctrlA	1.58137e-51	0	30	98	0.878788	1.10696e-50
_ctrlB	4.76055e-13	0	30	98	0.942308	1.66619e-12
Gonad_E_Liver	0.000205312	6.36375e-05	15	52	0.945455	0.000479061
Gonad_B_Liver	0.0106214	0.0102456	30	91	1	0.01487

### Sheet: LDL Liver DEGs
MODULE	P	FREQ	NGENES	NMARKER	DENSITY	FDR
_ctrlA	2.11418e-59	0	34	138	0.900393	1.47992e-58
_ctrlB	1.40601e-13	0	34	138	0.971831	4.92102e-13
Gonad_E_Liver	0.00026713	0.000245982	17	55	0.948276	0.000623303
Gonad_B_Liver	0.0224679	0.0214825	34	103	1	0.0345057

### Sheet: HDL Liver DEGs
MODULE	P	FREQ	NGENES	NMARKER	DENSITY	FDR
_ctrlA	1.56289e-75	0	30	125	0.788694	1.09402e-74
_ctrlB	2.24384e-11	0	30	125	0.992063	7.85345e-11
Gonad_E_Liver	0.0425914	0.0418974	17	60	0.983607	0.09938
Gonad_B_Liver	0.417102	0.419219	30	92	1	0.583942
