## Supplemental Tables for "Relative contributions of sex hormones, sex chromosomes, and gonads to sex differences in tissue gene regulation": Supplemental_Table_S17.xlsx

### Sheet: Sheet1
Supplemental Table S17: Sex chromosome effect DEGs derived from the two-way ANOVA (FDR<0.05) that overlapped with cardiometabolic and autoimmune traits
Hormone background	Overlapping Genes with Cardiometabolic Disease/Traits	Overlapping Genes with Autoimmune Disease
Adipose DEGs with sex chromosome effect
Blank	PRR15L (BMI)	DNAI1 (Autoimmune)
Estradiol	DSP (TG, Heart Rate), ERCC2 (HDL), FERMT1 (TG), MFSD2A (TG)	FERMT1 (IBD, CD), TLR7 (Celiac Disease)
Testosterone	FERMT1 (TG),	FERMT1 (IBD, CD)
	WNT7B (BMI, T2D)
Liver DEGs with sex chromosome effect
Blank	NTRK2 (BMI, Waist Hip Ratio, Birth Weight, T2D)
Testosterone		TLR7 (Celiac Disease)
