## Supplemental Tables for "Relative contributions of sex hormones, sex chromosomes, and gonads to sex differences in tissue gene regulation": Supplemental_Table_S18.xlsx

### Sheet: Description
Supplemental Table S18: Disease Association for sex chromosome DEGs with 2203 GWAS catalog traits
Each tab relates to the sex chromosome DEGs derived from a given tissue that overlap with with GWAS Catalog traits
AdIpose_B_CHR	Chromosomal DEGs (FDR<0.05) derived from the 2 way ANOVA on a blank background in adipose that overlap with any of the 2203 GWAS catalog trait genes
AdIpose_E_CHR	Chromosomal DEGs (FDR<0.05) derived from the 2 way ANOVA on an estradiol background in adipose that overlap with any of the 2203 GWAS catalog trait genes
AdIpose_T_CHR	Chromosomal DEGs (FDR<0.05) derived from the 2 way ANOVA on a testosterone background in adipose that overlap with any of the 2203 GWAS catalog trait genes
Liver_B_CHR	Chromosomal DEGs (FDR<0.05) derived from the 2 way ANOVA on a blank background in liver that overlap with any of the 2203 GWAS catalog trait genes
Liver_E_CHR	Chromosomal DEGs (FDR<0.05) derived from the 2 way ANOVA on a estradiol background in liver that overlap with any of the 2203 GWAS catalog trait genes
Liver_T_CHR	Chromosomal DEGs (FDR<0.05) derived from the 2 way ANOVA on a testosterone background in liver that overlap with any of the 2203 GWAS catalog trait genes

### Sheet: Adipose_B_CHR
GENE	MODULE	DESCR	Class
CITED1	EFO_0009282	sodium measurement	Chr
CITED1	EFO_0009284	chloride measurement	Chr
DDX3Y	EFO_0003758	autism	Chr
DNAI1	EFO_0005140	autoimmune disease	Chr
DNAI1	EFO_0010559	anti-drug antibody measurement	Chr
HCCS	EFO_0003926	neuropsychological test	Chr
PRR15L	EFO_0004340	body mass index	Chr

### Sheet: Adipose_E_CHR
GENE	MODULE	DESCR	Class
ATAD4	EFO_0000474	epilepsy	Chr
DDX3Y	EFO_0003758	autism	Chr
DSP	EFO_0004327	electrocardiography	Chr
DSP	EFO_0007681	triglyceride change measurement	Chr
DSP	EFO_0004351	resting heart rate	Chr
DSP	EFO_0004462	PR interval	Chr
DSP	EFO_0004312	vital capacity	Chr
DSP	EFO_0008354	cognitive function measurement	Chr
DSP	EFO_0004713	FEV/FEC ratio	Chr
DSP	EFO_0004244	interstitial lung disease	Chr
DSP	EFO_0000768	idiopathic pulmonary fibrosis	Chr
DSP	EFO_0000341	chronic obstructive pulmonary disease	Chr
DSP	GO_1901557	response to fenofibrate	Chr
ELF5	EFO_0007937	blood protein measurement	Chr
ELF5	EFO_0004725	metabolite measurement	Chr
ELF5	EFO_0004555	glycoprotein measurement	Chr
ERCC2	EFO_0001071	lung carcinoma	Chr
ERCC2	EFO_0000249	Alzheimer's disease	Chr
ERCC2	EFO_0004612	high density lipoprotein cholesterol measurement	Chr
FERMT1	EFO_0004314	forced expiratory volume	Chr
FERMT1	EFO_0003767	inflammatory bowel disease	Chr
FERMT1	EFO_0005773	retinal detachment	Chr
FERMT1	EFO_0000384	crohn's disease	Chr
FERMT1	EFO_0010698	retinal break	Chr
FERMT1	EFO_0004530	triglyceride measurement	Chr
FERMT1	GO_0036270	response to diuretic	Chr
FERMT1	EFO_0006339	smooth surface dental caries	Chr
FERMT1	EFO_0004214	abdominal aortic aneurysm	Chr
HCCS	EFO_0003926	neuropsychological test	Chr
MFSD2A	EFO_0004530	triglyceride measurement	Chr
MFSD2A	EFO_0010126	time to first cigarette measurement	Chr
MFSD2A	EFO_0004348	hematocrit	Chr
MFSD2A	EFO_0004509	hemoglobin measurement	Chr
MFSD2A	HP_0000539	Abnormality of refraction	Chr
MFSD2A	EFO_0005192	red blood cell distribution width	Chr
MFSD2A	EFO_0004584	mean platelet volume	Chr
MFSD2A	EFO_0004526	mean corpuscular volume	Chr
MFSD2A	EFO_0004305	erythrocyte count	Chr
MXRA7	EFO_0005763	pulse pressure measurement	Chr
MXRA7	EFO_0004731	eye measurement	Chr
MXRA7	EFO_0007937	blood protein measurement	Chr
PKP1	EFO_0004262	panic disorder	Chr
PKP1	EFO_0008006	skin aging measurement	Chr
RGS5	EFO_0005417	response to mTOR inhibitor	Chr
RGS5	EFO_0004339	body height	Chr
RGS5	EFO_0004735	serum alanine aminotransferase measurement	Chr
RGS5	EFO_0007040	blood lead measurement	Chr
RGS5	EFO_0006928	motion sickness	Chr
SCNN1B	EFO_0004253	nephrolithiasis	Chr
TLR7	EFO_0001060	celiac disease	Chr

### Sheet: Adipose_T_CHR
GENE	MODULE	DESCR	Class
DDX3Y	EFO_0003758	autism	Chr
FERMT1	EFO_0004314	forced expiratory volume	Chr
FERMT1	EFO_0000384	crohn's disease	Chr
FERMT1	EFO_0003767	inflammatory bowel disease	Chr
FERMT1	EFO_0004214	abdominal aortic aneurysm	Chr
FERMT1	EFO_0010698	retinal break	Chr
FERMT1	EFO_0006339	smooth surface dental caries	Chr
FERMT1	GO_0036270	response to diuretic	Chr
FERMT1	EFO_0005773	retinal detachment	Chr
FERMT1	EFO_0004530	triglyceride measurement	Chr
HCCS	EFO_0003926	neuropsychological test	Chr
SEPHS1	EFO_0004735	serum alanine aminotransferase measurement	Chr
SEPHS1	EFO_0004725	metabolite measurement	Chr
SEPHS1	EFO_0000220	acute lymphoblastic leukemia	Chr
SEPHS1	EFO_0007965	response to combination chemotherapy	Chr
WNT7B	EFO_0004509	hemoglobin measurement	Chr
WNT7B	EFO_0005937	longitudinal BMI measurement	Chr
WNT7B	EFO_0004348	hematocrit	Chr
WNT7B	EFO_0004229	dupuytren contracture	Chr
WNT7B	EFO_0004345	corneal topography	Chr
WNT7B	EFO_0005213	central corneal thickness	Chr
WNT7B	EFO_0004832	optic disc size measurement	Chr
WNT7B	EFO_0001360	type ii diabetes mellitus	Chr
WNT7B	EFO_0009270	heel bone mineral density	Chr
WNT7B	EFO_0004305	erythrocyte count	Chr
WNT7B	HP_0000539	Abnormality of refraction	Chr
WNT7B	EFO_0009180	rosacea severity measurement	Chr

### Sheet: Liver_B_CHR
GENE	MODULE	DESCR	Class
DDX3Y	EFO_0003758	autism	Chr
NTRK2	HP_0000539	Abnormality of refraction	Chr
NTRK2	EFO_0002508	parkinson's disease	Chr
NTRK2	EFO_0005653	serum metabolite measurement	Chr
NTRK2	EFO_0004252	nasopharyngeal neoplasm	Chr
NTRK2	EFO_0003884	chronic kidney disease	Chr
NTRK2	EFO_0004340	body mass index	Chr
NTRK2	EFO_0008336	disease progression measurement	Chr
NTRK2	EFO_0006788	anxiety disorder	Chr
NTRK2	EFO_0004343	waist-hip ratio	Chr
NTRK2	EFO_0004344	birth weight	Chr
NTRK2	EFO_0009819	comparative body size at age 10, self-reported	Chr
NTRK2	EFO_0005937	longitudinal BMI measurement	Chr
NTRK2	EFO_0001360	type ii diabetes mellitus	Chr
NTRK2	EFO_0004274	gout	Chr
NTRK2	EFO_0004703	age at menarche	Chr
NTRK2	EFO_0008002	physical activity measurement	Chr

### Sheet: Liver_E_CHR
GENE	MODULE	DESCR	Class
ALS2	GO_0050916	sensory perception of sweet taste	Chr
DDX3Y	EFO_0003758	autism	Chr
HLA-DMB	EFO_0000708	squamous cell lung carcinoma	Chr
HLA-DMB	EFO_0000270	asthma	Chr
HLA-DMB	EFO_0000398	dermatomyositis	Chr
HLA-DMB	EFO_0000692	schizophrenia	Chr
HLA-DMB	Orphanet_797	sarcoidosis	Chr
HLA-DMB	EFO_0003756	autism spectrum disorder	Chr
HLA-DMB	EFO_0001071	lung carcinoma	Chr
HLA-DMB	EFO_0009180	rosacea severity measurement	Chr

### Sheet: Liver_T_CHR
GENE	MODULE	DESCR	Class
DDX3Y	EFO_0003758	autism	Chr
TLR7	EFO_0001060	celiac disease	Chr
TMSB4X	EFO_0000270	asthma	Chr
TMSB4X	EFO_0004591	childhood onset asthma	Chr
