## Supplemental Tables for "Relative contributions of sex hormones, sex chromosomes, and gonads to sex differences in tissue gene regulation": Supplemental_Table_S19.xlsx

### Sheet: Description
Supplemental Table S19: Interaction Term DEGs derived from the 3 Way and 2 Way ANOVA analysis that overlap with the 2203 GWAS Catalog Trait genes
Information on the given tabs are found below
Autoimmune + Cardiometabolic	Summary of DEGs from the interaction terms (FDR<0.05) that overlap with general Autoimmune and cardiometabolic terms
All GWAS Catalog Overlaps	All overlaps between the 2203 GWAS catalog trait genes with the interaction term DEGs (FDR<0.05)

### Sheet: Autoimmnune + Cardiometbolic 
Tissue	Gene	Description
Adipose	Apt1b1	coronary heart disease
	Gas6	LDL measurement, total cholesterol measurement, lymphocyte count
	Ier3	T1D, autoimmune thyroid disease
	Pxylp1	BMI-adjusted hip circumference, body weight
	Slc2a3	BMI-adjusted hip circumference, body weight
	Stc2	overweight BMI status
	Tuft1	BMI
Liver	Cyp17a1	hypertension, waist circumference, mean arterial pressure, BMI-adjusted waist-hip ratio, pulse pressure measurement, myocardial infarction, blood pressure, systolic/diastolic blood pressure, etc.
	Igfbp2	T2D
	Plekhg6	blood pressure, fatty acid measurement, Interleukin-6 measurement, total cholesterol, waist circumference, heart rate, BMI, lean body mass, HDL, fasting blood glucose
	Slc11a1	ulcerative colitis, inflammatory bowel disease

### Sheet: All GWAS Catalog Overlaps
GENE	TISSUE	FACTOR	TREATMENT	MODULE	SOURCE	DESCR
ACSL3	ADIPOSE	Gonad:Hormone	E-B	EFO_1001488	GWAS Catalog	influenza A (H1N1)
ADRA2A	ADIPOSE	Gonad:Hormone	E-B	EFO_0004340	GWAS Catalog	body mass index
ADRA2A	ADIPOSE	Gonad:Hormone	E-B	EFO_0007645	GWAS Catalog	longitudinal alcohol consumption measurement
ADRA2A	ADIPOSE	Gonad:Hormone	E-B	EFO_0008111	GWAS Catalog	diet measurement
ADRA2A	ADIPOSE	Gonad:Hormone	E-B	GO_0070527	GWAS Catalog	platelet aggregation
ADRA2A	ADIPOSE	Gonad:Hormone	E-B	EFO_0004469	GWAS Catalog	HOMA-B
ADRA2A	ADIPOSE	Gonad:Hormone	E-B	EFO_0004465	GWAS Catalog	fasting blood glucose measurement
ANLN	ADIPOSE	Gonad:Hormone	E-B	EFO_0006335	GWAS Catalog	systolic blood pressure
ANLN	ADIPOSE	Gonad:Hormone	E-B	EFO_0005192	GWAS Catalog	red blood cell distribution width
ANXA8	ADIPOSE	Gonad:Hormone	E-B	HP_0000539	GWAS Catalog	Abnormality of refraction
ATP1B1	ADIPOSE	Gonad:Hormone	E-B	EFO_0006312	GWAS Catalog	mitochondrial DNA measurement
ATP1B1	ADIPOSE	Gonad:Hormone	E-B	EFO_0001645	GWAS Catalog	coronary heart disease
ATP1B1	ADIPOSE	Gonad:Hormone	E-B	EFO_0009180	GWAS Catalog	rosacea severity measurement
ATP1B1	ADIPOSE	Gonad:Hormone	E-B	Orphanet_98974	GWAS Catalog	Fuchs endothelial corneal dystrophy
ATP1B1	ADIPOSE	Gonad:Hormone	E-B	EFO_0004682	GWAS Catalog	QT interval
ATP1B1	ADIPOSE	Gonad:Hormone	E-B	EFO_0004327	GWAS Catalog	electrocardiography
CITED1	ADIPOSE	Gonad:Hormone	E-B	EFO_0009284	GWAS Catalog	chloride measurement
CITED1	ADIPOSE	Gonad:Hormone	E-B	EFO_0009282	GWAS Catalog	sodium measurement
CTNS	ADIPOSE	Gonad:Hormone	E-B	EFO_0007874	GWAS Catalog	gut microbiome measurement
DNAJC12	ADIPOSE	Gonad:Hormone	E-B	EFO_0004584	GWAS Catalog	mean platelet volume
DNAJC12	ADIPOSE	Gonad:Hormone	E-B	EFO_0008328	GWAS Catalog	chronotype measurement
DNAJC12	ADIPOSE	Gonad:Hormone	E-B	EFO_0004308	GWAS Catalog	leukocyte count
DNAJC12	ADIPOSE	Gonad:Hormone	E-B	EFO_0004833	GWAS Catalog	neutrophil count
GAS6	ADIPOSE	Gonad:Hormone	E-B	EFO_0004611	GWAS Catalog	low density lipoprotein cholesterol measurement
GAS6	ADIPOSE	Gonad:Hormone	E-B	EFO_0004526	GWAS Catalog	mean corpuscular volume
GAS6	ADIPOSE	Gonad:Hormone	E-B	EFO_0005192	GWAS Catalog	red blood cell distribution width
GAS6	ADIPOSE	Gonad:Hormone	E-B	EFO_0004541	GWAS Catalog	HbA1c measurement
GAS6	ADIPOSE	Gonad:Hormone	E-B	EFO_0004574	GWAS Catalog	total cholesterol measurement
GAS6	ADIPOSE	Gonad:Hormone	E-B	EFO_0010701	GWAS Catalog	mean reticulocyte volume
GAS6	ADIPOSE	Gonad:Hormone	E-B	EFO_0004305	GWAS Catalog	erythrocyte count
GAS6	ADIPOSE	Gonad:Hormone	E-B	Orphanet_96346	GWAS Catalog	anorectal malformation
GAS6	ADIPOSE	Gonad:Hormone	E-B	EFO_0004509	GWAS Catalog	hemoglobin measurement
GAS6	ADIPOSE	Gonad:Hormone	E-B	EFO_0004587	GWAS Catalog	lymphocyte count
GAS6	ADIPOSE	Gonad:Hormone	E-B	EFO_0005091	GWAS Catalog	monocyte count
GAS6	ADIPOSE	Gonad:Hormone	E-B	EFO_0004615	GWAS Catalog	apolipoprotein B measurement
GAS6	ADIPOSE	Gonad:Hormone	E-B	EFO_0004530	GWAS Catalog	triglyceride measurement
GAS6	ADIPOSE	Gonad:Hormone	E-B	EFO_0004348	GWAS Catalog	hematocrit
HSD11B1	ADIPOSE	Gonad:Hormone	E-B	EFO_0004192	GWAS Catalog	alopecia areata
IER3	ADIPOSE	Gonad:Hormone	E-B	EFO_0000341	GWAS Catalog	chronic obstructive pulmonary disease
IER3	ADIPOSE	Gonad:Hormone	E-B	EFO_0001359	GWAS Catalog	type i diabetes mellitus
IER3	ADIPOSE	Gonad:Hormone	E-B	EFO_0001365	GWAS Catalog	age-related macular degeneration
IER3	ADIPOSE	Gonad:Hormone	E-B	EFO_0003756	GWAS Catalog	autism spectrum disorder
IER3	ADIPOSE	Gonad:Hormone	E-B	EFO_0007937	GWAS Catalog	blood protein measurement
IER3	ADIPOSE	Gonad:Hormone	E-B	EFO_0009180	GWAS Catalog	rosacea severity measurement
IER3	ADIPOSE	Gonad:Hormone	E-B	EFO_0000702	GWAS Catalog	small cell lung carcinoma
IER3	ADIPOSE	Gonad:Hormone	E-B	Orphanet_797	GWAS Catalog	sarcoidosis
IER3	ADIPOSE	Gonad:Hormone	E-B	EFO_0000729	GWAS Catalog	ulcerative colitis
IER3	ADIPOSE	Gonad:Hormone	E-B	Orphanet_101081	GWAS Catalog	Charcot-Marie-Tooth disease type 1A
IER3	ADIPOSE	Gonad:Hormone	E-B	EFO_0005271	GWAS Catalog	sleep duration
IER3	ADIPOSE	Gonad:Hormone	E-B	EFO_0010132	GWAS Catalog	decreased fine motor function
IER3	ADIPOSE	Gonad:Hormone	E-B	EFO_0000692	GWAS Catalog	schizophrenia
IER3	ADIPOSE	Gonad:Hormone	E-B	EFO_0006812	GWAS Catalog	autoimmune thyroid disease
LAMB3	ADIPOSE	Gonad:Hormone	E-B	EFO_0007770	GWAS Catalog	post-operative fentanyl consumption measurement
MFSD2A	ADIPOSE	Gonad:Hormone	E-B	EFO_0004348	GWAS Catalog	hematocrit
MFSD2A	ADIPOSE	Gonad:Hormone	E-B	EFO_0004305	GWAS Catalog	erythrocyte count
MFSD2A	ADIPOSE	Gonad:Hormone	E-B	EFO_0004509	GWAS Catalog	hemoglobin measurement
MFSD2A	ADIPOSE	Gonad:Hormone	E-B	EFO_0004526	GWAS Catalog	mean corpuscular volume
MFSD2A	ADIPOSE	Gonad:Hormone	E-B	HP_0000539	GWAS Catalog	Abnormality of refraction
MFSD2A	ADIPOSE	Gonad:Hormone	E-B	EFO_0004530	GWAS Catalog	triglyceride measurement
MFSD2A	ADIPOSE	Gonad:Hormone	E-B	EFO_0004584	GWAS Catalog	mean platelet volume
MFSD2A	ADIPOSE	Gonad:Hormone	E-B	EFO_0010126	GWAS Catalog	time to first cigarette measurement
MFSD2A	ADIPOSE	Gonad:Hormone	E-B	EFO_0005192	GWAS Catalog	red blood cell distribution width
MYL12A	ADIPOSE	Gonad:Hormone	E-B	EFO_0005280	GWAS Catalog	sleep latency
MYL12A	ADIPOSE	Gonad:Hormone	E-B	EFO_0007827	GWAS Catalog	nighttime rest measurement
MYL12A	ADIPOSE	Gonad:Hormone	E-B	EFO_0005272	GWAS Catalog	sleep quality
MYL12A	ADIPOSE	Gonad:Hormone	E-B	EFO_0005055	GWAS Catalog	QRS duration
MYL12A	ADIPOSE	Gonad:Hormone	E-B	EFO_0005271	GWAS Catalog	sleep duration
PTN	ADIPOSE	Gonad:Hormone	E-B	EFO_0004725	GWAS Catalog	metabolite measurement
PTN	ADIPOSE	Gonad:Hormone	E-B	EFO_0007575	GWAS Catalog	blood aluminium measurement
PTN	ADIPOSE	Gonad:Hormone	E-B	EFO_0003756	GWAS Catalog	autism spectrum disorder
PTN	ADIPOSE	Gonad:Hormone	E-B	EFO_0004215	GWAS Catalog	anorexia nervosa
PTN	ADIPOSE	Gonad:Hormone	E-B	EFO_0004242	GWAS Catalog	obsessive-compulsive disorder
PTN	ADIPOSE	Gonad:Hormone	E-B	EFO_0000692	GWAS Catalog	schizophrenia
PTN	ADIPOSE	Gonad:Hormone	E-B	EFO_0004895	GWAS Catalog	Tourette syndrome
PTN	ADIPOSE	Gonad:Hormone	E-B	EFO_0003888	GWAS Catalog	attention deficit hyperactivity disorder
PTN	ADIPOSE	Gonad:Hormone	E-B	EFO_0007937	GWAS Catalog	blood protein measurement
PTN	ADIPOSE	Gonad:Hormone	E-B	EFO_0000289	GWAS Catalog	bipolar disorder
PTN	ADIPOSE	Gonad:Hormone	E-B	EFO_0003761	GWAS Catalog	unipolar depression
PTN	ADIPOSE	Gonad:Hormone	E-B	Orphanet_398934	GWAS Catalog	malignant epithelial tumor of ovary
PTN	ADIPOSE	Gonad:Hormone	E-B	GO_1901555	GWAS Catalog	response to paclitaxel
PTN	ADIPOSE	Gonad:Hormone	E-B	EFO_0007660	GWAS Catalog	neuroticism measurement
PXYLP1	ADIPOSE	Gonad:Hormone	E-B	EFO_0004338	GWAS Catalog	body weight
PXYLP1	ADIPOSE	Gonad:Hormone	E-B	EFO_0008039	GWAS Catalog	BMI-adjusted hip circumference
PXYLP1	ADIPOSE	Gonad:Hormone	E-B	EFO_0004339	GWAS Catalog	body height
PXYLP1	ADIPOSE	Gonad:Hormone	E-B	EFO_0007789	GWAS Catalog	BMI-adjusted waist circumference
SEPHS1	ADIPOSE	Gonad:Hormone	T-B	EFO_0004735	GWAS Catalog	serum alanine aminotransferase measurement
SEPHS1	ADIPOSE	Gonad:Hormone	T-B	EFO_0000220	GWAS Catalog	acute lymphoblastic leukemia
SEPHS1	ADIPOSE	Gonad:Hormone	T-B	EFO_0007965	GWAS Catalog	response to combination chemotherapy
SEPHS1	ADIPOSE	Gonad:Hormone	T-B	EFO_0004725	GWAS Catalog	metabolite measurement
SLC2A3	ADIPOSE	Gonad:Hormone	E-B	EFO_0008343	GWAS Catalog	sex interaction measurement
SLC2A3	ADIPOSE	Gonad:Hormone	E-B	EFO_0007788	GWAS Catalog	BMI-adjusted waist-hip ratio
SLC2A3	ADIPOSE	Gonad:Hormone	E-B	EFO_0007710	GWAS Catalog	cognitive decline measurement
STC2	ADIPOSE	Gonad:Hormone	E-B	EFO_0004339	GWAS Catalog	body height
STC2	ADIPOSE	Gonad:Hormone	E-B	EFO_1000965	GWAS Catalog	Henoch-Schoenlein purpura
STC2	ADIPOSE	Gonad:Hormone	E-B	EFO_0000692	GWAS Catalog	schizophrenia
STC2	ADIPOSE	Gonad:Hormone	E-B	EFO_0004344	GWAS Catalog	birth weight
STC2	ADIPOSE	Gonad:Hormone	E-B	EFO_0004567	GWAS Catalog	antipsychotic drug related weight gain
STC2	ADIPOSE	Gonad:Hormone	E-B	EFO_0001663	GWAS Catalog	prostate carcinoma
STC2	ADIPOSE	Gonad:Hormone	E-B	EFO_0000275	GWAS Catalog	atrial fibrillation
STC2	ADIPOSE	Gonad:Hormone	E-B	EFO_0005935	GWAS Catalog	overweight body mass index status
STC2	ADIPOSE	Gonad:Hormone	E-B	EFO_0004980	GWAS Catalog	appendicular lean mass
STC2	ADIPOSE	Gonad:Hormone	E-B	EFO_0004531	GWAS Catalog	urate measurement
SYTL2	ADIPOSE	Gonad:Hormone	E-B	EFO_0006933	GWAS Catalog	pallidum volume
SYTL2	ADIPOSE	Gonad:Hormone	E-B	HP_0000539	GWAS Catalog	Abnormality of refraction
TAPT1	ADIPOSE	Gonad:Hormone	E-B	EFO_1001999	GWAS Catalog	systemic juvenile idiopathic arthritis
TAPT1	ADIPOSE	Gonad:Hormone	E-B	EFO_0005208	GWAS Catalog	glomerular filtration rate
TAPT1	ADIPOSE	Gonad:Hormone	E-B	EFO_0001357	GWAS Catalog	sporadic amyotrophic lateral sclerosis
TAPT1	ADIPOSE	Gonad:Hormone	E-B	EFO_0003884	GWAS Catalog	chronic kidney disease
TMED3	ADIPOSE	Gonad:Hormone	E-B	EFO_0000769	GWAS Catalog	Epstein-Barr virus infection
TMEM86A	ADIPOSE	Gonad:Hormone	E-B	EFO_0004770	GWAS Catalog	ovarian reserve
TUFT1	ADIPOSE	Gonad:Hormone	E-B	EFO_0004340	GWAS Catalog	body mass index
CXCL9	LIVER	Gonad:Hormone	T-B	EFO_0004747	GWAS Catalog	protein measurement
CXCL9	LIVER	Gonad:Hormone	T-B	EFO_0007959	GWAS Catalog	fetal genotype effect measurement
CXCL9	LIVER	Gonad:Hormone	T-B	EFO_0007937	GWAS Catalog	blood protein measurement
CXCL9	LIVER	Gonad:Hormone	T-B	EFO_0005035	GWAS Catalog	hippocampal volume
CYP17A1	LIVER	Gonad:Hormone	T-B	EFO_0000537	GWAS Catalog	hypertension
CYP17A1	LIVER	Gonad:Hormone	T-B	EFO_0004346	GWAS Catalog	neuroimaging measurement
CYP17A1	LIVER	Gonad:Hormone	T-B	EFO_0004342	GWAS Catalog	waist circumference
CYP17A1	LIVER	Gonad:Hormone	T-B	EFO_0001663	GWAS Catalog	prostate carcinoma
CYP17A1	LIVER	Gonad:Hormone	T-B	EFO_0005842	GWAS Catalog	colorectal cancer
CYP17A1	LIVER	Gonad:Hormone	T-B	EFO_0006340	GWAS Catalog	mean arterial pressure
CYP17A1	LIVER	Gonad:Hormone	T-B	EFO_0008343	GWAS Catalog	sex interaction measurement
CYP17A1	LIVER	Gonad:Hormone	T-B	EFO_0001645	GWAS Catalog	coronary heart disease
CYP17A1	LIVER	Gonad:Hormone	T-B	EFO_0007788	GWAS Catalog	BMI-adjusted waist-hip ratio
CYP17A1	LIVER	Gonad:Hormone	T-B	EFO_0005763	GWAS Catalog	pulse pressure measurement
CYP17A1	LIVER	Gonad:Hormone	T-B	EFO_0008007	GWAS Catalog	age at assessment
CYP17A1	LIVER	Gonad:Hormone	T-B	EFO_0004464	GWAS Catalog	brain measurement
CYP17A1	LIVER	Gonad:Hormone	T-B	EFO_0009282	GWAS Catalog	sodium measurement
CYP17A1	LIVER	Gonad:Hormone	T-B	EFO_0002508	GWAS Catalog	parkinson's disease
CYP17A1	LIVER	Gonad:Hormone	T-B	HP_0012594	GWAS Catalog	Moderate albuminuria
CYP17A1	LIVER	Gonad:Hormone	T-B	EFO_0004344	GWAS Catalog	birth weight
CYP17A1	LIVER	Gonad:Hormone	T-B	EFO_0003756	GWAS Catalog	autism spectrum disorder
CYP17A1	LIVER	Gonad:Hormone	T-B	EFO_0006527	GWAS Catalog	smoking status measurement
CYP17A1	LIVER	Gonad:Hormone	T-B	EFO_0000612	GWAS Catalog	myocardial infarction
CYP17A1	LIVER	Gonad:Hormone	T-B	EFO_0004325	GWAS Catalog	blood pressure
CYP17A1	LIVER	Gonad:Hormone	T-B	EFO_0005093	GWAS Catalog	hip circumference
CYP17A1	LIVER	Gonad:Hormone	T-B	EFO_0006336	GWAS Catalog	diastolic blood pressure
CYP17A1	LIVER	Gonad:Hormone	T-B	EFO_0000692	GWAS Catalog	schizophrenia
CYP17A1	LIVER	Gonad:Hormone	T-B	EFO_0006335	GWAS Catalog	systolic blood pressure
HLA-DMB	LIVER	2WA_Gonad:Chromosome	E	EFO_0000398	GWAS Catalog	dermatomyositis
HLA-DMB	LIVER	2WA_Gonad:Chromosome	E	EFO_0001071	GWAS Catalog	lung carcinoma
HLA-DMB	LIVER	2WA_Gonad:Chromosome	E	EFO_0000708	GWAS Catalog	squamous cell lung carcinoma
HLA-DMB	LIVER	2WA_Gonad:Chromosome	E	EFO_0000270	GWAS Catalog	asthma
HLA-DMB	LIVER	2WA_Gonad:Chromosome	E	EFO_0003756	GWAS Catalog	autism spectrum disorder
HLA-DMB	LIVER	2WA_Gonad:Chromosome	E	EFO_0009180	GWAS Catalog	rosacea severity measurement
HLA-DMB	LIVER	2WA_Gonad:Chromosome	E	EFO_0000692	GWAS Catalog	schizophrenia
HLA-DMB	LIVER	2WA_Gonad:Chromosome	E	Orphanet_797	GWAS Catalog	sarcoidosis
IGFBP2	LIVER	Gonad:Hormone	T-B	EFO_0001360	GWAS Catalog	type ii diabetes mellitus
IGFBP2	LIVER	Gonad:Hormone	T-B	EFO_0004748	GWAS Catalog	thyroid stimulating hormone measurement
IGFBP2	LIVER	Gonad:Hormone	T-B	EFO_0005208	GWAS Catalog	glomerular filtration rate
IGFBP2	LIVER	Gonad:Hormone	T-B	EFO_0004518	GWAS Catalog	creatinine measurement
IGFBP2	LIVER	Gonad:Hormone	T-B	EFO_0007874	GWAS Catalog	gut microbiome measurement
IGFBP2	LIVER	Gonad:Hormone	T-B	HP_0001634	GWAS Catalog	Mitral valve prolapse
PLEKHG6	LIVER	2WA_Gonad:Chromosome	E	EFO_0004747	GWAS Catalog	protein measurement
PLEKHG6	LIVER	2WA_Gonad:Chromosome	E	EFO_0006336	GWAS Catalog	diastolic blood pressure
PLEKHG6	LIVER	2WA_Gonad:Chromosome	E	EFO_0005114	GWAS Catalog	head circumference
PLEKHG6	LIVER	2WA_Gonad:Chromosome	E	EFO_0006335	GWAS Catalog	systolic blood pressure
PLEKHG6	LIVER	2WA_Gonad:Chromosome	E	EFO_0004520	GWAS Catalog	icam-1 measurement
PLEKHG6	LIVER	2WA_Gonad:Chromosome	E	EFO_0004642	GWAS Catalog	cortisol secretion measurement
PLEKHG6	LIVER	2WA_Gonad:Chromosome	E	EFO_0004697	GWAS Catalog	estradiol measurement
PLEKHG6	LIVER	2WA_Gonad:Chromosome	E	EFO_0004466	GWAS Catalog	fasting blood insulin measurement
PLEKHG6	LIVER	2WA_Gonad:Chromosome	E	EFO_0004749	GWAS Catalog	CCL2 measurement
PLEKHG6	LIVER	2WA_Gonad:Chromosome	E	EFO_0005116	GWAS Catalog	urinary metabolite measurement
PLEKHG6	LIVER	2WA_Gonad:Chromosome	E	EFO_0004620	GWAS Catalog	vitamin B12 measurement
PLEKHG6	LIVER	2WA_Gonad:Chromosome	E	EFO_0005110	GWAS Catalog	fatty acid measurement
PLEKHG6	LIVER	2WA_Gonad:Chromosome	E	EFO_0004810	GWAS Catalog	interleukin-6 measurement
PLEKHG6	LIVER	2WA_Gonad:Chromosome	E	EFO_0005109	GWAS Catalog	energy expenditure
PLEKHG6	LIVER	2WA_Gonad:Chromosome	E	EFO_0005842	GWAS Catalog	colorectal cancer
PLEKHG6	LIVER	2WA_Gonad:Chromosome	E	EFO_0004870	GWAS Catalog	sleep measurement
PLEKHG6	LIVER	2WA_Gonad:Chromosome	E	EFO_0004530	GWAS Catalog	triglyceride measurement
PLEKHG6	LIVER	2WA_Gonad:Chromosome	E	EFO_0005000	GWAS Catalog	leptin measurement
PLEKHG6	LIVER	2WA_Gonad:Chromosome	E	EFO_0004501	GWAS Catalog	HOMA-IR
PLEKHG6	LIVER	2WA_Gonad:Chromosome	E	EFO_0005118	GWAS Catalog	IGFBP-1 measurement
PLEKHG6	LIVER	2WA_Gonad:Chromosome	E	EFO_0004908	GWAS Catalog	testosterone measurement
PLEKHG6	LIVER	2WA_Gonad:Chromosome	E	EFO_0005111	GWAS Catalog	folic acid measurement
PLEKHG6	LIVER	2WA_Gonad:Chromosome	E	EFO_0004741	GWAS Catalog	blood urea nitrogen measurement
PLEKHG6	LIVER	2WA_Gonad:Chromosome	E	EFO_0004574	GWAS Catalog	total cholesterol measurement
PLEKHG6	LIVER	2WA_Gonad:Chromosome	E	EFO_0004342	GWAS Catalog	waist circumference
PLEKHG6	LIVER	2WA_Gonad:Chromosome	E	EFO_0005112	GWAS Catalog	gestational age
PLEKHG6	LIVER	2WA_Gonad:Chromosome	E	EFO_0004326	GWAS Catalog	heart rate
PLEKHG6	LIVER	2WA_Gonad:Chromosome	E	EFO_0004502	GWAS Catalog	adiponectin measurement
PLEKHG6	LIVER	2WA_Gonad:Chromosome	E	EFO_0003923	GWAS Catalog	bone density
PLEKHG6	LIVER	2WA_Gonad:Chromosome	E	EFO_0004458	GWAS Catalog	c-reactive protein measurement
PLEKHG6	LIVER	2WA_Gonad:Chromosome	E	EFO_0004340	GWAS Catalog	body mass index
PLEKHG6	LIVER	2WA_Gonad:Chromosome	E	EFO_0005106	GWAS Catalog	body composition measurement
PLEKHG6	LIVER	2WA_Gonad:Chromosome	E	EFO_0004339	GWAS Catalog	body height
PLEKHG6	LIVER	2WA_Gonad:Chromosome	E	EFO_0004735	GWAS Catalog	serum alanine aminotransferase measurement
PLEKHG6	LIVER	2WA_Gonad:Chromosome	E	EFO_0004995	GWAS Catalog	lean body mass
PLEKHG6	LIVER	2WA_Gonad:Chromosome	E	EFO_0005134	GWAS Catalog	amino acid measurement
PLEKHG6	LIVER	2WA_Gonad:Chromosome	E	EFO_0004818	GWAS Catalog	transforming growth factor beta measurement
PLEKHG6	LIVER	2WA_Gonad:Chromosome	E	EFO_0004736	GWAS Catalog	aspartate aminotransferase measurement
PLEKHG6	LIVER	2WA_Gonad:Chromosome	E	EFO_0004471	GWAS Catalog	insulin sensitivity measurement
PLEKHG6	LIVER	2WA_Gonad:Chromosome	E	EFO_0004627	GWAS Catalog	IgF-1 measurement
PLEKHG6	LIVER	2WA_Gonad:Chromosome	E	EFO_0004887	GWAS Catalog	maximal oxygen uptake measurement
PLEKHG6	LIVER	2WA_Gonad:Chromosome	E	EFO_0004578	GWAS Catalog	homocysteine measurement
PLEKHG6	LIVER	2WA_Gonad:Chromosome	E	EFO_0004730	GWAS Catalog	hormone measurement
PLEKHG6	LIVER	2WA_Gonad:Chromosome	E	EFO_0004344	GWAS Catalog	birth weight
PLEKHG6	LIVER	2WA_Gonad:Chromosome	E	EFO_0005117	GWAS Catalog	CCL5 measurement
PLEKHG6	LIVER	2WA_Gonad:Chromosome	E	EFO_0004192	GWAS Catalog	alopecia areata
PLEKHG6	LIVER	2WA_Gonad:Chromosome	E	EFO_0005119	GWAS Catalog	antioxidant measurement
PLEKHG6	LIVER	2WA_Gonad:Chromosome	E	EFO_0004611	GWAS Catalog	low density lipoprotein cholesterol measurement
PLEKHG6	LIVER	2WA_Gonad:Chromosome	E	EFO_0004338	GWAS Catalog	body weight
PLEKHG6	LIVER	2WA_Gonad:Chromosome	E	EFO_0005406	GWAS Catalog	colorectal adenoma
PLEKHG6	LIVER	2WA_Gonad:Chromosome	E	EFO_0005093	GWAS Catalog	hip circumference
PLEKHG6	LIVER	2WA_Gonad:Chromosome	E	EFO_0004465	GWAS Catalog	fasting blood glucose measurement
PLEKHG6	LIVER	2WA_Gonad:Chromosome	E	EFO_0005115	GWAS Catalog	metabolic rate measurement
PLEKHG6	LIVER	2WA_Gonad:Chromosome	E	EFO_0005108	GWAS Catalog	arm span
PLEKHG6	LIVER	2WA_Gonad:Chromosome	E	EFO_0004748	GWAS Catalog	thyroid stimulating hormone measurement
PLEKHG6	LIVER	2WA_Gonad:Chromosome	E	EFO_0004684	GWAS Catalog	tumor necrosis factor-alpha measurement
PLEKHG6	LIVER	2WA_Gonad:Chromosome	E	EFO_0004612	GWAS Catalog	high density lipoprotein cholesterol measurement
PLEKHG6	LIVER	2WA_Gonad:Chromosome	E	EFO_1001486	GWAS Catalog	primary biliary cirrhosis
PLEKHG6	LIVER	2WA_Gonad:Chromosome	E	EFO_0003940	GWAS Catalog	physical activity
PLEKHG6	LIVER	2WA_Gonad:Chromosome	E	EFO_0003939	GWAS Catalog	energy intake
PLEKHG6	LIVER	2WA_Gonad:Chromosome	E	EFO_0004626	GWAS Catalog	igfbp-3 measurement
SLC11A1	LIVER	Gonad:Hormone	E-B	EFO_0000729	GWAS Catalog	ulcerative colitis
SLC11A1	LIVER	Gonad:Hormone	E-B	EFO_0003767	GWAS Catalog	inflammatory bowel disease
